# Inflammation Drives Alternative First Exon usage to Regulate Immune Genes including a Novel Iron Regulated Isoform of Aim2

**DOI:** 10.1101/2020.07.06.190330

**Authors:** Elektra K. Robinson, Pratibha Jagannatha, Sergio Covarrubias, Matthew Cattle, Rojin Safavi, Ran Song, Kasthuribai Viswanathan, Barbara Shapleigh, Robin Abu-Shumays, Miten Jain, Suzanne M. Cloonan, Edward Wakeland, Mark Akeson, Angela N. Brooks, Susan Carpenter

**Affiliations:** Department of Molecular, Cell and Developmental Biology, University of California Santa Cruz, 1156 High St, Santa Cruz, CA 95064; Department of Biomolecular Engineering, University of California Santa Cruz; Department of Immunology, University of Texas Southwestern Medical Center, Dallas, TX, 75390-9093; Division of Pulmonary and Critical Care Medicine, Joan and Sanford I. Weill Department of Medicine, Weill Cornell Medicine, New York, NY 10021 USA

**Keywords:** Innate Immunity, Macrophages, Alternative Splicing, Aim2, 5’UTR, Nanopore Sequencing

## Abstract

Determining the layers of gene regulation within the innate immune response is critical to our understanding of the cellular responses to infection and dysregulation in disease. We identified a conserved mechanism of gene regulation in human and mouse via changes in alternative first exon (AFE) usage following inflammation, resulting in changes to isoform usage. Of these AFE events, we identified 50 unannotated transcription start sites (TSS) in mice using Oxford Nanopore native RNA sequencing, one of which is the cytosolic receptor for dsDNA and known inflammatory inducible gene, *Aim2*. We show that this unannotated AFE isoform of *Aim2* is the predominant isoform transcribed during inflammation and contains an iron-responsive element in its 5′UTR enabling mRNA translation to be regulated by iron levels. This work highlights the importance of examining alternative isoform changes and translational regulation in the innate immune response and uncovers novel regulatory mechanisms of *Aim2*.

**Summary Sentence:** Alternative first exon usage was the major splicing event observed in macrophages during inflammation, which resulted in the elucidation of a novel isoform and iron mediated regulatory mechanism of the protein coding gene, *Aim2*.
