## Supplementary material for "Inflammation Drives Alternative First Exon usage to Regulate Immune Genes including a Novel Iron Regulated Isoform of Aim2": Table8_Mse_Homer_Aim2: Table8_Mse_Homer_Results_Alt_Norm_Aim2.xlsx

### Sheet: Normal
Motif Name	Consensus	P-value	Log P-value	q-value (Benjamini)	# of Target Sequences with Motif(of 1)	% of Target Sequences with Motif	# of Background Sequences with Motif(of 92986)	% of Background Sequences with Motif
ETS:RUNX(ETS,Runt)/Jurkat-RUNX1-ChIP-Seq(GSE17954)/Homer	RCAGGATGTGGT	0.1	-4.23	1	1	1	1357.6	0.0146
RORg(NR)/Liver-Rorc-ChIP-Seq(GSE101115)/Homer	WAABTAGGTCAV	0.1	-3.387	1	1	1	3151.5	0.0338
RORgt(NR)/EL4-RORgt.Flag-ChIP-Seq(GSE56019)/Homer	AAYTAGGTCA	0.1	-3.052	1	1	1	4405.6	0.0473
RORgt(NR)/EL4-RORgt.Flag-ChIP-Seq(GSE56019)/Homer	AAYTAGGTCA	0.1	-3.052	1	1	1	4405.6	0.0473
RORa(NR)/Liver-Rora-ChIP-Seq(GSE101115)/Homer	AAWCTAGGTCARDNN	0.1	-2.98	1	1	1	4733.7	0.0508
ETS(ETS)/Promoter/Homer	AACCGGAAGT	0.1	-2.666	1	1	1	6479.7	0.0695
Elk1(ETS)/Hela-Elk1-ChIP-Seq(GSE31477)/Homer	HACTTCCGGY	0.1	-2.376	1	1	1	8666.9	0.093
ELF1(ETS)/Jurkat-ELF1-ChIP-Seq(SRA014231)/Homer	AVCCGGAAGT	0.1	-2.361	1	1	1	8794.3	0.0943
PU.1:IRF8(ETS:IRF)/pDC-Irf8-ChIP-Seq(GSE66899)/Homer	GGAAGTGAAAST	0.1	-2.347	1	1	1	8916.3	0.0956
Elk4(ETS)/Hela-Elk4-ChIP-Seq(GSE31477)/Homer	NRYTTCCGGY	0.1	-2.319	1	1	1	9167.9	0.0983
Chop(bZIP)/MEF-Chop-ChIP-Seq(GSE35681)/Homer	ATTGCATCAT	0.1	-2.303	1	1	1	9322.5	0.1
Ets1-distal(ETS)/CD4+-PolII-ChIP-Seq(Barski_et_al.)/Homer	MACAGGAAGT	1	-2.227	1	1	1	10053.6	0.1078
PAX3:FKHR-fusion(Paired,Homeobox)/Rh4-PAX3:FKHR-ChIP-Seq(GSE19063)/Homer	ACCRTGACTAATTNN	1	-2.117	1	1	1	11229.1	0.1205
DMRT6(DM)/Testis-DMRT6-ChIP-Seq(GSE60440)/Homer	YDGHTACAWTGTADC	1	-2.103	1	1	1	11384.8	0.1221
Atf4(bZIP)/MEF-Atf4-ChIP-Seq(GSE35681)/Homer	MTGATGCAAT	1	-2.078	1	1	1	11675.1	0.1252
CArG(MADS)/PUER-Srf-ChIP-Seq(Sullivan_et_al.)/Homer	CCATATATGGNM	1	-2.002	1	1	1	12588.7	0.135
ZNF467(Zf)/HEK293-ZNF467.GFP-ChIP-Seq(GSE58341)/Homer	TGGGGAAGGGCM	1	-1.927	1	1	1	13574.1	0.1456
Hand2(bHLH)/Mesoderm-Hand2-ChIP-Seq(GSE61475)/Homer	TGACANARRCCAGRC	1	-1.862	1	1	1	14489.1	0.1554
Zic(Zf)/Cerebellum-ZIC1.2-ChIP-Seq(GSE60731)/Homer	CCTGCTGAGH	1	-1.819	1	1	1	15119	0.1622
DMRT1(DM)/Testis-DMRT1-ChIP-Seq(GSE64892)/Homer	TWGHWACAWTGTWDC	1	-1.798	1	1	1	15445.9	0.1657
IRF8(IRF)/BMDM-IRF8-ChIP-Seq(GSE77884)/Homer	GRAASTGAAAST	1	-1.766	1	1	1	15942.1	0.171
PU.1(ETS)/ThioMac-PU.1-ChIP-Seq(GSE21512)/Homer	AGAGGAAGTG	1	-1.724	1	1	1	16628	0.1784
EWS:FLI1-fusion(ETS)/SK_N_MC-EWS:FLI1-ChIP-Seq(SRA014231)/Homer	VACAGGAAAT	1	-1.666	1	1	1	17622.6	0.189
IRF3(IRF)/BMDM-Irf3-ChIP-Seq(GSE67343)/Homer	AGTTTCAKTTTC	1	-1.567	1	1	1	19446.5	0.2086
Foxa3(Forkhead)/Liver-Foxa3-ChIP-Seq(GSE77670)/Homer	BSNTGTTTACWYWGN	1	-1.566	1	1	1	19474.8	0.2089
TEAD2(TEA)/Py2T-Tead2-ChIP-Seq(GSE55709)/Homer	CCWGGAATGY	1	-1.486	1	1	1	21095.4	0.2263
GABPA(ETS)/Jurkat-GABPa-ChIP-Seq(GSE17954)/Homer	RACCGGAAGT	1	-1.44	1	1	1	22088.9	0.2369
HIF-1b(HLH)/T47D-HIF1b-ChIP-Seq(GSE59937)/Homer	RTACGTGC	1	-1.404	1	1	1	22904.6	0.2457
PPARE(NR),DR1/3T3L1-Pparg-ChIP-Seq(GSE13511)/Homer	TGACCTTTGCCCCA	1	-1.388	1	1	1	23265.4	0.2496
ETV4(ETS)/HepG2-ETV4-ChIP-Seq(ENCODE)/Homer	ACCGGAAGTG	1	-1.348	1	1	1	24209.6	0.2597
Rfx6(HTH)/Min6b1-Rfx6.HA-ChIP-Seq(GSE62844)/Homer	TGTTKCCTAGCAACM	1	-1.334	1	1	1	24564.2	0.2635
RXR(NR),DR1/3T3L1-RXR-ChIP-Seq(GSE13511)/Homer	TAGGGCAAAGGTCA	1	-1.309	1	1	1	25183.2	0.2701
FOXP1(Forkhead)/H9-FOXP1-ChIP-Seq(GSE31006)/Homer	NYYTGTTTACHN	1	-1.284	1	1	1	25822.1	0.277
ELF5(ETS)/T47D-ELF5-ChIP-Seq(GSE30407)/Homer	ACVAGGAAGT	1	-1.275	1	1	1	26040.5	0.2793
MITF(bHLH)/MastCells-MITF-ChIP-Seq(GSE48085)/Homer	RTCATGTGAC	1	-1.251	1	1	1	26689.9	0.2863
Etv2(ETS)/ES-ER71-ChIP-Seq(GSE59402)/Homer(0.967)	NNAYTTCCTGHN	1	-1.249	1	1	1	26724.5	0.2867
ELF3(ETS)/PDAC-ELF3-ChIP-Seq(GSE64557)/Homer	ANCAGGAAGT	1	-1.247	1	1	1	26779.9	0.2873
Oct6(POU,Homeobox)/NPC-Pou3f1-ChIP-Seq(GSE35496)/Homer	WATGCAAATGAG	1	-1.246	1	1	1	26819.2	0.2877
ZNF189(Zf)/HEK293-ZNF189.GFP-ChIP-Seq(GSE58341)/Homer	TGGAACAGMA	1	-1.241	1	1	1	26955.7	0.2891
NFY(CCAAT)/Promoter/Homer	RGCCAATSRG	1	-1.227	1	1	1	27342.3	0.2933
Mef2c(MADS)/GM12878-Mef2c-ChIP-Seq(GSE32465)/Homer	DCYAAAAATAGM	1	-1.224	1	1	1	27424.5	0.2942
bZIP:IRF(bZIP,IRF)/Th17-BatF-ChIP-Seq(GSE39756)/Homer	NAGTTTCABTHTGACTNW	1	-1.223	1	1	1	27431.9	0.2943
Fli1(ETS)/CD8-FLI-ChIP-Seq(GSE20898)/Homer	NRYTTCCGGH	1	-1.221	1	1	1	27508.8	0.2951
Elf4(ETS)/BMDM-Elf4-ChIP-Seq(GSE88699)/Homer	ACTTCCKGKT	1	-1.22	1	1	1	27532.2	0.2953
PPARa(NR),DR1/Liver-Ppara-ChIP-Seq(GSE47954)/Homer	VNAGGKCAAAGGTCA	1	-1.181	1	1	1	28619.8	0.307
ETS1(ETS)/Jurkat-ETS1-ChIP-Seq(GSE17954)/Homer	ACAGGAAGTG	1	-1.178	1	1	1	28714.4	0.308
EWS:ERG-fusion(ETS)/CADO_ES1-EWS:ERG-ChIP-Seq(SRA014231)/Homer	ATTTCCTGTN	1	-1.143	1	1	1	29728	0.3189
TEAD(TEA)/Fibroblast-PU.1-ChIP-Seq(Unpublished)/Homer	YCWGGAATGY	1	-1.141	1	1	1	29777	0.3194
TEAD4(TEA)/Tropoblast-Tead4-ChIP-Seq(GSE37350)/Homer	CCWGGAATGY	1	-1.126	1	1	1	30227.2	0.3242
Tbx6(T-box)/ESC-Tbx6-ChIP-Seq(GSE93524)/Homer	DAGGTGTBAA	1	-1.113	1	1	1	30630.9	0.3286
SPDEF(ETS)/VCaP-SPDEF-ChIP-Seq(SRA014231)/Homer	ASWTCCTGBT	1	-1.101	1	1	1	31007.5	0.3326
FOXK2(Forkhead)/U2OS-FOXK2-ChIP-Seq(E-MTAB-2204)/Homer	SCHTGTTTACAT	1	-1.098	1	1	1	31081.1	0.3334
Sox4(HMG)/proB-Sox4-ChIP-Seq(GSE50066)/Homer	YCTTTGTTCC	1	-1.043	1	1	1	32857.8	0.3525
Barx1(Homeobox)/Stomach-Barx1.3xFlag-ChIP-Seq(GSE69483)/Homer	AAACMATTAN	1	-1.034	1	1	1	33135	0.3554
NFIL3(bZIP)/HepG2-NFIL3-ChIP-Seq(Encode)/Homer	VTTACGTAAYNNNNN	1	-1.002	1	1	1	34215.6	0.367
Smad4(MAD)/ESC-SMAD4-ChIP-Seq(GSE29422)/Homer	VBSYGTCTGG	1	-0.9883	1	1	1	34698.6	0.3722
Smad2(MAD)/ES-SMAD2-ChIP-Seq(GSE29422)/Homer	CTGTCTGG	1	-0.9872	1	1	1	34738.7	0.3726
ETV1(ETS)/GIST48-ETV1-ChIP-Seq(GSE22441)/Homer	AACCGGAAGT	1	-0.9755	1	1	1	35145.1	0.377
Tbet(T-box)/CD8-Tbet-ChIP-Seq(GSE33802)/Homer	AGGTGTGAAM	1	-0.944	1	1	1	36272.9	0.3891
RUNX1(Runt)/Jurkat-RUNX1-ChIP-Seq(GSE29180)/Homer	AAACCACARM	1	-0.9277	1	1	1	36865.8	0.3955
Otx2(Homeobox)/EpiLC-Otx2-ChIP-Seq(GSE56098)/Homer	NYTAATCCYB	1	-0.9259	1	1	1	36934.3	0.3962
TEAD1(TEAD)/HepG2-TEAD1-ChIP-Seq(Encode)/Homer	CYRCATTCCA	1	-0.8984	1	1	1	37961.1	0.4072
Foxo3(Forkhead)/U2OS-Foxo3-ChIP-Seq(E-MTAB-2701)/Homer	DGTAAACA	1	-0.8509	1	1	1	39810.8	0.427
Foxa2(Forkhead)/Liver-Foxa2-ChIP-Seq(GSE25694)/Homer	CYTGTTTACWYW	1	-0.8322	1	1	1	40559.8	0.4351
EHF(ETS)/LoVo-EHF-ChIP-Seq(GSE49402)/Homer	AVCAGGAAGT	1	-0.8289	1	1	1	40694.9	0.4365
Fox:Ebox(Forkhead,bHLH)/Panc1-Foxa2-ChIP-Seq(GSE47459)/Homer	NNNVCTGWGYAAACASN	1	-0.8114	1	1	1	41412.6	0.4442
Mef2b(MADS)/HEK293-Mef2b.V5-ChIP-Seq(GSE67450)/Homer	GCTATTTTTGGM	1	-0.7999	1	1	1	41894	0.4494
HLF(bZIP)/HSC-HLF.Flag-ChIP-Seq(GSE69817)/Homer	RTTATGYAAB	1	-0.7911	1	1	1	42262.2	0.4533
Six2(Homeobox)/NephronProgenitor-Six2-ChIP-Seq(GSE39837)/Homer	GWAAYHTGAKMC	1	-0.7736	1	1	1	43009.4	0.4614
ERG(ETS)/VCaP-ERG-ChIP-Seq(GSE14097)/Homer	ACAGGAAGTG	1	-0.7546	1	1	1	43836.8	0.4702
TEAD3(TEA)/HepG2-TEAD3-ChIP-Seq(Encode)/Homer	TRCATTCCAG	1	-0.7473	1	1	1	44155.7	0.4736
PU.1-IRF(ETS:IRF)/Bcell-PU.1-ChIP-Seq(GSE21512)/Homer	MGGAAGTGAAAC	1	-0.6699	1	1	1	47710.9	0.5118
Bcl6(Zf)/Liver-Bcl6-ChIP-Seq(GSE31578)/Homer	NNNCTTTCCAGGAAA	1	-0.66	1	1	1	48183.3	0.5169
FoxL2(Forkhead)/Ovary-FoxL2-ChIP-Seq(GSE60858)/Homer	WWTRTAAACAVG	1	-0.5753	1	1	1	52441.1	0.5625
FOXK1(Forkhead)/HEK293-FOXK1-ChIP-Seq(GSE51673)/Homer	NVWTGTTTAC	1	-0.5651	1	1	1	52982.5	0.5683
GSC(Homeobox)/FrogEmbryos-GSC-ChIP-Seq(DRA000576)/Homer	RGGATTAR	1	-0.5614	1	1	1	53176.2	0.5704
HOXB13(Homeobox)/ProstateTumor-HOXB13-ChIP-Seq(GSE56288)/Homer	TTTTATKRGG	1	-0.5258	1	1	1	55103.4	0.5911
FOXM1(Forkhead)/MCF7-FOXM1-ChIP-Seq(GSE72977)/Homer	TRTTTACTTW	1	-0.506	1	1	1	56205.9	0.6029
Foxf1(Forkhead)/Lung-Foxf1-ChIP-Seq(GSE77951)/Homer	WWATRTAAACAN	1	-0.4975	1	1	1	56685.7	0.6081
Pit1(Homeobox)/GCrat-Pit1-ChIP-Seq(GSE58009)/Homer	ATGMATATDC	1	-0.4805	1	1	1	57655.7	0.6185
FOXA1(Forkhead)/MCF7-FOXA1-ChIP-Seq(GSE26831)/Homer	WAAGTAAACA	1	-0.4769	1	1	1	57863.5	0.6207
Sox10(HMG)/SciaticNerve-Sox3-ChIP-Seq(GSE35132)/Homer	CCWTTGTYYB	1	-0.4742	1	1	1	58019.1	0.6224
Foxo1(Forkhead)/RAW-Foxo1-ChIP-Seq(Fan_et_al.)/Homer	CTGTTTAC	1	-0.4225	1	1	1	61102.7	0.6554
Sox3(HMG)/NPC-Sox3-ChIP-Seq(GSE33059)/Homer	CCWTTGTY	1	-0.403	1	1	1	62304.1	0.6683
Sox6(HMG)/Myotubes-Sox6-ChIP-Seq(GSE32627)/Homer	CCATTGTTNY	1	-0.3885	1	1	1	63211.1	0.6781
FOXA1(Forkhead)/LNCAP-FOXA1-ChIP-Seq(GSE27824)/Homer	WAAGTAAACA	1	-0.3836	1	1	1	63520	0.6814
GATA3(Zf)/iTreg-Gata3-ChIP-Seq(GSE20898)/Homer	AGATAASR	1	-0.3832	1	1	1	63550.9	0.6817
PR(NR)/T47D-PR-ChIP-Seq(GSE31130)/Homer	VAGRACAKNCTGTBC	1	-0.3576	1	1	1	65194.1	0.6993
Smad3(MAD)/NPC-Smad3-ChIP-Seq(GSE36673)/Homer	TWGTCTGV	1	-0.3404	1	1	1	66325.6	0.7115
Eomes(T-box)/H9-Eomes-ChIP-Seq(GSE26097)/Homer	ATTAACACCT	1	-0.3386	1	1	1	66447	0.7128
Tbx5(T-box)/HL1-Tbx5.biotin-ChIP-Seq(GSE21529)/Homer	AGGTGTCA	1	-0.3156	1	1	1	67994.6	0.7294
Isl1(Homeobox)/Neuron-Isl1-ChIP-Seq(GSE31456)/Homer	CTAATKGV	1	-0.3045	1	1	1	68749.4	0.7375
Lhx3(Homeobox)/Neuron-Lhx3-ChIP-Seq(GSE31456)/Homer	ADBTAATTAR	1	-0.2618	1	1	1	71748.3	0.7696
Hoxd13(Homeobox)/ChickenMSG-Hoxd13.Flag-ChIP-Seq(GSE86088)/Homer	NCYAATAAAA	1	-0.2489	1	1	1	72682.6	0.7796
CRX(Homeobox)/Retina-Crx-ChIP-Seq(GSE20012)/Homer	GCTAATCC	1	-0.229	1	1	1	74142.4	0.7953
Tgif2(Homeobox)/mES-Tgif2-ChIP-Seq(GSE55404)/Homer	TGTCANYT	1	-0.1886	1	1	1	77200.4	0.8281
AR-halfsite(NR)/LNCaP-AR-ChIP-Seq(GSE27824)/Homer	CCAGGAACAG	1	-0.1621	1	1	1	79275.9	0.8504
THRb(NR)/Liver-NR1A2-ChIP-Seq(GSE52613)/Homer	TRAGGTCA	1	-0.1367	1	1	1	81313.6	0.8722
Hoxa9(Homeobox)/ChickenMSG-Hoxa9.Flag-ChIP-Seq(GSE86088)/Homer	RGCAATNAAA	1	-0.1143	1	1	1	83156.7	0.892
Hoxd11(Homeobox)/ChickenMSG-Hoxd11.Flag-ChIP-Seq(GSE86088)/Homer	VGCCATAAAA	1	-0.1143	1	1	1	83157	0.892
Hoxa11(Homeobox)/ChickenMSG-Hoxa11.Flag-ChIP-Seq(GSE86088)/Homer	TTTTATGGCM	1	-0.105	1	1	1	83932	0.9003
Nkx6.1(Homeobox)/Islet-Nkx6.1-ChIP-Seq(GSE40975)/Homer	GKTAATGR	1	-0.09534	1	1	1	84747.2	0.9091
Hoxa13(Homeobox)/ChickenMSG-Hoxa13.Flag-ChIP-Seq(GSE86088)/Homer	CYHATAAAAN	1	-0.07817	1	1	1	86214.6	0.9248
Nanog(Homeobox)/mES-Nanog-ChIP-Seq(GSE11724)/Homer	RGCCATTAAC	1	-0.04843	1	1	1	88817.9	0.9527
Pitx1(Homeobox)/Chicken-Pitx1-ChIP-Seq(GSE38910)/Homer	TAATCCCN	1	-0.0333	1	1	1	90172	0.9673

### Sheet: Alternative
Motif Name	Consensus	P-value	Log P-value	q-value (Benjamini)	# of Target Sequences with Motif(of 1)	% of Target Sequences with Motif	# of Background Sequences with Motif(of 93037)	% of Background Sequences with Motif
PBX1(Homeobox)/MCF7-PBX1-ChIP-Seq(GSE28007)/Homer	GSCTGTCACTCA	0.1	-3.833	1	1	1	2018.9	0.0217
RORg(NR)/Liver-Rorc-ChIP-Seq(GSE101115)/Homer	WAABTAGGTCAV	0.1	-3.418	1	1	1	3056	0.0328
IRF2(IRF)/Erythroblas-IRF2-ChIP-Seq(GSE36985)/Homer	GAAASYGAAASY	0.1	-3.339	1	1	1	3308.3	0.0355
Egr2(Zf)/Thymocytes-Egr2-ChIP-Seq(GSE34254)/Homer	NGCGTGGGCGGR	0.1	-3.013	1	1	1	4581.5	0.0491
ZNF675(Zf)/HEK293-ZNF675.GFP-ChIP-Seq(GSE58341)/Homer	ARGAGGMCAAAATGW	0.1	-2.999	1	1	1	4647.3	0.0499
RORgt(NR)/EL4-RORgt.Flag-ChIP-Seq(GSE56019)/Homer	AAYTAGGTCA	0.1	-2.94	1	1	1	4929.4	0.0529
RORgt(NR)/EL4-RORgt.Flag-ChIP-Seq(GSE56019)/Homer	AAYTAGGTCA	0.1	-2.94	1	1	1	4929.4	0.0529
RORa(NR)/Liver-Rora-ChIP-Seq(GSE101115)/Homer	AAWCTAGGTCARDNN	0.1	-2.925	1	1	1	5002.3	0.0537
IRF1(IRF)/PBMC-IRF1-ChIP-Seq(GSE43036)/Homer	GAAAGTGAAAGT	0.1	-2.907	1	1	1	5093.9	0.0546
IRF:BATF(IRF:bZIP)/pDC-Irf8-ChIP-Seq(GSE66899)/Homer	CTTTCANTATGACTV	0.1	-2.868	1	1	1	5298.8	0.0568
Pknox1(Homeobox)/ES-Prep1-ChIP-Seq(GSE63282)/Homer	SCTGTCAVTCAV	0.1	-2.738	1	1	1	6030.4	0.0647
Oct4:Sox17(POU,Homeobox,HMG)/F9-Sox17-ChIP-Seq(GSE44553)/Homer	CCATTGTATGCAAAT	0.1	-2.723	1	1	1	6124.6	0.0657
Pbx3(Homeobox)/GM12878-PBX3-ChIP-Seq(GSE32465)/Homer	SCTGTCAMTCAN	0.1	-2.64	1	1	1	6651.7	0.0714
ERE(NR),IR3/MCF7-ERa-ChIP-Seq(Unpublished)/Homer	VAGGTCACNSTGACC	1	-2.279	1	1	1	9544.2	0.1024
Zic3(Zf)/mES-Zic3-ChIP-Seq(GSE37889)/Homer	GGCCYCCTGCTGDGH	1	-2.247	1	1	1	9856.8	0.1057
Tlx?(NR)/NPC-H3K4me1-ChIP-Seq(GSE16256)/Homer	CTGGCAGSCTGCCA	1	-2.221	1	1	1	10111.4	0.1085
IRF8(IRF)/BMDM-IRF8-ChIP-Seq(GSE77884)/Homer	GRAASTGAAAST	1	-2.137	1	1	1	10999.2	0.118
AP-2alpha(AP2)/Hela-AP2alpha-ChIP-Seq(GSE31477)/Homer	ATGCCCTGAGGC	1	-2.053	1	1	1	11963	0.1283
IRF3(IRF)/BMDM-Irf3-ChIP-Seq(GSE67343)/Homer	AGTTTCAKTTTC	1	-1.973	1	1	1	12964.9	0.1391
Unknown-ESC-element(?)/mES-Nanog-ChIP-Seq(GSE11724)/Homer	CACAGCAGGGGG	1	-1.94	1	1	1	13393.3	0.1437
NFkB-p65(RHD)/GM12787-p65-ChIP-Seq(GSE19485)/Homer	WGGGGATTTCCC	1	-1.889	1	1	1	14099.3	0.1512
Rfx5(HTH)/GM12878-Rfx5-ChIP-Seq(GSE31477)/Homer	SCCTAGCAACAG	1	-1.866	1	1	1	14429.1	0.1548
ZBTB18(Zf)/HEK293-ZBTB18.GFP-ChIP-Seq(GSE58341)/Homer	AACATCTGGA	1	-1.84	1	1	1	14807.4	0.1588
Foxa3(Forkhead)/Liver-Foxa3-ChIP-Seq(GSE77670)/Homer	BSNTGTTTACWYWGN	1	-1.835	1	1	1	14886.8	0.1597
Egr1(Zf)/K562-Egr1-ChIP-Seq(GSE32465)/Homer	TGCGTGGGYG	1	-1.816	1	1	1	15158.7	0.1626
GRHL2(CP2)/HBE-GRHL2-ChIP-Seq(GSE46194)/Homer	AAACYKGTTWDACMRGTTTB	1	-1.814	1	1	1	15198.2	0.163
HNF4a(NR),DR1/HepG2-HNF4a-ChIP-Seq(GSE25021)/Homer	CARRGKBCAAAGTYCA	1	-1.766	1	1	1	15949.4	0.1711
EWS:FLI1-fusion(ETS)/SK_N_MC-EWS:FLI1-ChIP-Seq(SRA014231)/Homer	VACAGGAAAT	1	-1.764	1	1	1	15981.7	0.1714
Myf5(bHLH)/GM-Myf5-ChIP-Seq(GSE24852)/Homer	BAACAGCTGT	1	-1.76	1	1	1	16044.4	0.1721
AP-2gamma(AP2)/MCF7-TFAP2C-ChIP-Seq(GSE21234)/Homer	SCCTSAGGSCAW	1	-1.74	1	1	1	16360.7	0.1755
Hand2(bHLH)/Mesoderm-Hand2-ChIP-Seq(GSE61475)/Homer	TGACANARRCCAGRC	1	-1.706	1	1	1	16926.3	0.1816
KLF6(Zf)/PDAC-KLF6-ChIP-Seq(GSE64557)/Homer	MKGGGYGTGGCC	1	-1.596	1	1	1	18895.1	0.2027
Tcf12(bHLH)/GM12878-Tcf12-ChIP-Seq(GSE32465)/Homer	VCAGCTGYTG	1	-1.533	1	1	1	20133.5	0.216
PRDM10(Zf)/HEK293-PRDM10.eGFP-ChIP-Seq(Encode)/Homer	TGGTACATTCCA	1	-1.502	1	1	1	20751.8	0.2226
Hoxc9(Homeobox)/Ainv15-Hoxc9-ChIP-Seq(GSE21812)/Homer	GGCCATAAATCA	1	-1.495	1	1	1	20905.2	0.2243
Esrrb(NR)/mES-Esrrb-ChIP-Seq(GSE11431)/Homer	KTGACCTTGA	1	-1.464	1	1	1	21573.3	0.2314
EBF1(EBF)/Near-E2A-ChIP-Seq(GSE21512)/Homer	GTCCCCWGGGGA	1	-1.459	1	1	1	21668.7	0.2324
bZIP:IRF(bZIP,IRF)/Th17-BatF-ChIP-Seq(GSE39756)/Homer	NAGTTTCABTHTGACTNW	1	-1.451	1	1	1	21845.3	0.2343
Hoxa10(Homeobox)/ChickenMSG-Hoxa10.Flag-ChIP-Seq(GSE86088)/Homer	GGYAATGAAA	1	-1.438	1	1	1	22131.1	0.2374
Tcf21(bHLH)/ArterySmoothMuscle-Tcf21-ChIP-Seq(GSE61369)/Homer	NAACAGCTGG	1	-1.413	1	1	1	22691.7	0.2434
EBF2(EBF)/BrownAdipose-EBF2-ChIP-Seq(GSE97114)/Homer	NABTCCCWDGGGAVH	1	-1.413	1	1	1	22692.7	0.2434
GABPA(ETS)/Jurkat-GABPa-ChIP-Seq(GSE17954)/Homer	RACCGGAAGT	1	-1.406	1	1	1	22856.1	0.2452
PRDM1(Zf)/Hela-PRDM1-ChIP-Seq(GSE31477)/Homer	ACTTTCACTTTC	1	-1.404	1	1	1	22891.3	0.2456
ELF5(ETS)/T47D-ELF5-ChIP-Seq(GSE30407)/Homer	ACVAGGAAGT	1	-1.39	1	1	1	23226.1	0.2492
MyoG(bHLH)/C2C12-MyoG-ChIP-Seq(GSE36024)/Homer	AACAGCTG	1	-1.374	1	1	1	23593.4	0.2531
ELF3(ETS)/PDAC-ELF3-ChIP-Seq(GSE64557)/Homer	ANCAGGAAGT	1	-1.373	1	1	1	23626.7	0.2534
EWS:ERG-fusion(ETS)/CADO_ES1-EWS:ERG-ChIP-Seq(SRA014231)/Homer	ATTTCCTGTN	1	-1.342	1	1	1	24367.8	0.2614
CEBP(bZIP)/ThioMac-CEBPb-ChIP-Seq(GSE21512)/Homer	ATTGCGCAAC	1	-1.34	1	1	1	24398.6	0.2617
CHR(?)/Hela-CellCycle-Expression/Homer	SRGTTTCAAA	1	-1.306	1	1	1	25259.9	0.271
Sp2(Zf)/HEK293-Sp2.eGFP-ChIP-Seq(Encode)/Homer	YGGCCCCGCCCC	1	-1.302	1	1	1	25363.6	0.2721
CEBP:AP1(bZIP)/ThioMac-CEBPb-ChIP-Seq(GSE21512)/Homer	DRTGTTGCAA	1	-1.297	1	1	1	25491.1	0.2734
ETV4(ETS)/HepG2-ETV4-ChIP-Seq(ENCODE)/Homer	ACCGGAAGTG	1	-1.287	1	1	1	25728.1	0.276
Etv2(ETS)/ES-ER71-ChIP-Seq(GSE59402)/Homer(0.967)	NNAYTTCCTGHN	1	-1.258	1	1	1	26508.3	0.2844
Fli1(ETS)/CD8-FLI-ChIP-Seq(GSE20898)/Homer	NRYTTCCGGH	1	-1.242	1	1	1	26935	0.2889
Dlx3(Homeobox)/Kerainocytes-Dlx3-ChIP-Seq(GSE89884)/Homer	NDGTAATTAC	1	-1.213	1	1	1	27724	0.2974
Sox17(HMG)/Endoderm-Sox17-ChIP-Seq(GSE61475)/Homer	CCATTGTTYB	1	-1.192	1	1	1	28300	0.3036
Elf4(ETS)/BMDM-Elf4-ChIP-Seq(GSE88699)/Homer	ACTTCCKGKT	1	-1.183	1	1	1	28553.9	0.3063
ETS1(ETS)/Jurkat-ETS1-ChIP-Seq(GSE17954)/Homer	ACAGGAAGTG	1	-1.157	1	1	1	29307.4	0.3144
SPDEF(ETS)/VCaP-SPDEF-ChIP-Seq(SRA014231)/Homer	ASWTCCTGBT	1	-1.145	1	1	1	29657.2	0.3181
Ap4(bHLH)/AML-Tfap4-ChIP-Seq(GSE45738)/Homer	NAHCAGCTGD	1	-1.112	1	1	1	30660.6	0.3289
PPARa(NR),DR1/Liver-Ppara-ChIP-Seq(GSE47954)/Homer	VNAGGKCAAAGGTCA	1	-1.085	1	1	1	31501.4	0.3379
Foxa2(Forkhead)/Liver-Foxa2-ChIP-Seq(GSE25694)/Homer	CYTGTTTACWYW	1	-1.067	1	1	1	32056.2	0.3439
NFAT(RHD)/Jurkat-NFATC1-ChIP-Seq(Jolma_et_al.)/Homer	ATTTTCCATT	1	-1.067	1	1	1	32058	0.3439
PRDM15(Zf)/ESC-Prdm15-ChIP-Seq(GSE73694)/Homer	YCCDNTCCAGGTTTT	1	-1.065	1	1	1	32145.8	0.3448
PBX2(Homeobox)/K562-PBX2-ChIP-Seq(Encode)/Homer	RTGATTKATRGN	1	-1.042	1	1	1	32898.5	0.3529
E2A(bHLH)/proBcell-E2A-ChIP-Seq(GSE21978)/Homer	DNRCAGCTGY	1	-1.027	1	1	1	33387.6	0.3582
Sox2(HMG)/mES-Sox2-ChIP-Seq(GSE11431)/Homer	BCCATTGTTC	1	-1.026	1	1	1	33418.9	0.3585
KLF14(Zf)/HEK293-KLF14.GFP-ChIP-Seq(GSE58341)/Homer	RGKGGGCGKGGC	1	-0.9777	1	1	1	35068.3	0.3762
ETV1(ETS)/GIST48-ETV1-ChIP-Seq(GSE22441)/Homer	AACCGGAAGT	1	-0.9639	1	1	1	35555.7	0.3814
Ascl1(bHLH)/NeuralTubes-Ascl1-ChIP-Seq(GSE55840)/Homer	NNVVCAGCTGBN	1	-0.9043	1	1	1	37740.2	0.4048
Fox:Ebox(Forkhead,bHLH)/Panc1-Foxa2-ChIP-Seq(GSE47459)/Homer	NNNVCTGWGYAAACASN	1	-0.8963	1	1	1	38043.1	0.4081
TEAD3(TEA)/HepG2-TEAD3-ChIP-Seq(Encode)/Homer	TRCATTCCAG	1	-0.8761	1	1	1	38817.8	0.4164
EHF(ETS)/LoVo-EHF-ChIP-Seq(GSE49402)/Homer	AVCAGGAAGT	1	-0.8736	1	1	1	38916.8	0.4175
Sox15(HMG)/CPA-Sox15-ChIP-Seq(GSE62909)/Homer	RAACAATGGN	1	-0.8318	1	1	1	40577.3	0.4353
ERG(ETS)/VCaP-ERG-ChIP-Seq(GSE14097)/Homer	ACAGGAAGTG	1	-0.7919	1	1	1	42227.4	0.453
Znf263(Zf)/K562-Znf263-ChIP-Seq(GSE31477)/Homer	CVGTSCTCCC	1	-0.7783	1	1	1	42807.7	0.4592
Smad2(MAD)/ES-SMAD2-ChIP-Seq(GSE29422)/Homer	CTGTCTGG	1	-0.7658	1	1	1	43346.8	0.465
Hoxd10(Homeobox)/ChickenMSG-Hoxd10.Flag-ChIP-Seq(GSE86088)/Homer	GGCMATGAAA	1	-0.7534	1	1	1	43886.1	0.4708
Smad4(MAD)/ESC-SMAD4-ChIP-Seq(GSE29422)/Homer	VBSYGTCTGG	1	-0.7489	1	1	1	44082	0.4729
HEB(bHLH)/mES-Heb-ChIP-Seq(GSE53233)/Homer	VCAGCTGBNN	1	-0.7397	1	1	1	44491.8	0.4773
HOXB13(Homeobox)/ProstateTumor-HOXB13-ChIP-Seq(GSE56288)/Homer	TTTTATKRGG	1	-0.7395	1	1	1	44499.7	0.4774
NeuroG2(bHLH)/Fibroblast-NeuroG2-ChIP-Seq(GSE75910)/Homer	ACCATCTGTT	1	-0.7325	1	1	1	44814.1	0.4807
FOXA1(Forkhead)/MCF7-FOXA1-ChIP-Seq(GSE26831)/Homer	WAAGTAAACA	1	-0.7211	1	1	1	45327.9	0.4862
COUP-TFII(NR)/Artia-Nr2f2-ChIP-Seq(GSE46497)/Homer	AGRGGTCA	1	-0.7129	1	1	1	45700.4	0.4902
TCF4(bHLH)/SHSY5Y-TCF4-ChIP-Seq(GSE96915)/Homer	SMCATCTGKH	1	-0.7039	1	1	1	46112.4	0.4947
Pit1(Homeobox)/GCrat-Pit1-ChIP-Seq(GSE58009)/Homer	ATGMATATDC	1	-0.6931	1	1	1	46611.5	0.5
FOXM1(Forkhead)/MCF7-FOXM1-ChIP-Seq(GSE72977)/Homer	TRTTTACTTW	1	-0.676	1	1	1	47415.8	0.5086
Meis1(Homeobox)/MastCells-Meis1-ChIP-Seq(GSE48085)/Homer	VGCTGWCAVB	1	-0.6567	1	1	1	48341.3	0.5186
FOXA1(Forkhead)/LNCAP-FOXA1-ChIP-Seq(GSE27824)/Homer	WAAGTAAACA	1	-0.5955	1	1	1	51390.5	0.5513
Sox10(HMG)/SciaticNerve-Sox3-ChIP-Seq(GSE35132)/Homer	CCWTTGTYYB	1	-0.5629	1	1	1	53092.8	0.5695
Sox6(HMG)/Myotubes-Sox6-ChIP-Seq(GSE32627)/Homer	CCATTGTTNY	1	-0.5356	1	1	1	54563.6	0.5853
Nkx2.2(Homeobox)/NPC-Nkx2.2-ChIP-Seq(GSE61673)/Homer	BTBRAGTGSN	1	-0.5171	1	1	1	55581	0.5962
Sox3(HMG)/NPC-Sox3-ChIP-Seq(GSE33059)/Homer	CCWTTGTY	1	-0.4927	1	1	1	56957.2	0.611
Olig2(bHLH)/Neuron-Olig2-ChIP-Seq(GSE30882)/Homer	RCCATMTGTT	1	-0.4913	1	1	1	57038.7	0.6119
Erra(NR)/HepG2-Erra-ChIP-Seq(GSE31477)/Homer	CAAAGGTCAG	1	-0.4848	1	1	1	57408.8	0.6158
Zac1(Zf)/Neuro2A-Plagl1-ChIP-Seq(GSE75942)/Homer	HAWGRGGCCM	1	-0.465	1	1	1	58556.3	0.6281
Isl1(Homeobox)/Neuron-Isl1-ChIP-Seq(GSE31456)/Homer	CTAATKGV	1	-0.4146	1	1	1	61585.2	0.6606
Eomes(T-box)/H9-Eomes-ChIP-Seq(GSE26097)/Homer	ATTAACACCT	1	-0.4039	1	1	1	62245.8	0.6677
Hoxd13(Homeobox)/ChickenMSG-Hoxd13.Flag-ChIP-Seq(GSE86088)/Homer	NCYAATAAAA	1	-0.4022	1	1	1	62352.5	0.6689
Ptf1a(bHLH)/Panc1-Ptf1a-ChIP-Seq(GSE47459)/Homer	ACAGCTGTTN	1	-0.4011	1	1	1	62421.2	0.6696
Nkx2.5(Homeobox)/HL1-Nkx2.5.biotin-ChIP-Seq(GSE21529)/Homer	RRSCACTYAA	1	-0.3728	1	1	1	64210.1	0.6888
Hoxd12(Homeobox)/ChickenMSG-Hoxd12.Flag-ChIP-Seq(GSE86088)/Homer	HDGYAATGAAAN	1	-0.3618	1	1	1	64920.9	0.6964
PR(NR)/T47D-PR-ChIP-Seq(GSE31130)/Homer	VAGRACAKNCTGTBC	1	-0.3413	1	1	1	66269.1	0.7109
Nkx3.1(Homeobox)/LNCaP-Nkx3.1-ChIP-Seq(GSE28264)/Homer	AAGCACTTAA	1	-0.3221	1	1	1	67551	0.7246
Smad3(MAD)/NPC-Smad3-ChIP-Seq(GSE36673)/Homer	TWGTCTGV	1	-0.2806	1	1	1	70416.1	0.7554
Tbx5(T-box)/HL1-Tbx5.biotin-ChIP-Seq(GSE21529)/Homer	AGGTGTCA	1	-0.2447	1	1	1	72986.5	0.7829
RARa(NR)/K562-RARa-ChIP-Seq(Encode)/Homer	TTGAMCTTTG	1	-0.2313	1	1	1	73970.7	0.7935
Nkx2.1(Homeobox)/LungAC-Nkx2.1-ChIP-Seq(GSE43252)/Homer	RSCACTYRAG	1	-0.222	1	1	1	74660.8	0.8009
Tgif1(Homeobox)/mES-Tgif1-ChIP-Seq(GSE55404)/Homer	YTGWCADY	1	-0.218	1	1	1	74961.5	0.8041
Hoxd11(Homeobox)/ChickenMSG-Hoxd11.Flag-ChIP-Seq(GSE86088)/Homer	VGCCATAAAA	1	-0.2122	1	1	1	75402	0.8089
Hoxa11(Homeobox)/ChickenMSG-Hoxa11.Flag-ChIP-Seq(GSE86088)/Homer	TTTTATGGCM	1	-0.2111	1	1	1	75478.6	0.8097
Tgif2(Homeobox)/mES-Tgif2-ChIP-Seq(GSE55404)/Homer	TGTCANYT	1	-0.2023	1	1	1	76144.4	0.8168
Hoxa9(Homeobox)/ChickenMSG-Hoxa9.Flag-ChIP-Seq(GSE86088)/Homer	RGCAATNAAA	1	-0.1977	1	1	1	76501.3	0.8206
Nkx6.1(Homeobox)/Islet-Nkx6.1-ChIP-Seq(GSE40975)/Homer	GKTAATGR	1	-0.1871	1	1	1	77317.2	0.8294
Hoxa13(Homeobox)/ChickenMSG-Hoxa13.Flag-ChIP-Seq(GSE86088)/Homer	CYHATAAAAN	1	-0.1676	1	1	1	78839.7	0.8457
SCL(bHLH)/HPC7-Scl-ChIP-Seq(GSE13511)/Homer	AVCAGCTG	1	-0.1296	1	1	1	81887.6	0.8784
THRb(NR)/Liver-NR1A2-ChIP-Seq(GSE52613)/Homer	TRAGGTCA	1	-0.1177	1	1	1	82870.3	0.889
Nanog(Homeobox)/mES-Nanog-ChIP-Seq(GSE11724)/Homer	RGCCATTAAC	1	-0.07292	1	1	1	86665.4	0.9297
Pitx1(Homeobox)/Chicken-Pitx1-ChIP-Seq(GSE38910)/Homer	TAATCCCN	1	-0.05912	1	1	1	87870.6	0.9426

### Sheet: Comparison
Normal				Alternative
AR-halfsite(NR)	AR-halfsite(NR)/LNCaP-AR-ChIP-Seq(GSE27824)/Homer		AP-2alpha	AP-2alpha(AP2)/Hela-AP2alpha-ChIP-Seq(GSE31477)/Homer
Atf4	Atf4(bZIP)/MEF-Atf4-ChIP-Seq(GSE35681)/Homer		AP-2gamma	AP-2gamma(AP2)/MCF7-TFAP2C-ChIP-Seq(GSE21234)/Homer
Barx1	Barx1(Homeobox)/Stomach-Barx1.3xFlag-ChIP-Seq(GSE69483)/Homer		Ap4	Ap4(bHLH)/AML-Tfap4-ChIP-Seq(GSE45738)/Homer
Bcl6	Bcl6(Zf)/Liver-Bcl6-ChIP-Seq(GSE31578)/Homer		Ascl1	Ascl1(bHLH)/NeuralTubes-Ascl1-ChIP-Seq(GSE55840)/Homer
bZIP:IRF	bZIP:IRF(bZIP,IRF)/Th17-BatF-ChIP-Seq(GSE39756)/Homer		bZIP:IRF	bZIP:IRF(bZIP,IRF)/Th17-BatF-ChIP-Seq(GSE39756)/Homer
CArG	CArG(MADS)/PUER-Srf-ChIP-Seq(Sullivan_et_al.)/Homer		CEBP:AP1	CEBP:AP1(bZIP)/ThioMac-CEBPb-ChIP-Seq(GSE21512)/Homer
Chop(bZIP)	Chop(bZIP)/MEF-Chop-ChIP-Seq(GSE35681)/Homer		CEBP	CEBP(bZIP)/ThioMac-CEBPb-ChIP-Seq(GSE21512)/Homer
CRX(Homeobox)	CRX(Homeobox)/Retina-Crx-ChIP-Seq(GSE20012)/Homer		CHR	CHR(?)/Hela-CellCycle-Expression/Homer
DMRT1	DMRT1(DM)/Testis-DMRT1-ChIP-Seq(GSE64892)/Homer	sex determining pathway	COUP-TFII	COUP-TFII(NR)/Artia-Nr2f2-ChIP-Seq(GSE46497)/Homer
DMRT6	DMRT6(DM)/Testis-DMRT6-ChIP-Seq(GSE60440)/Homer		Dlx3	Dlx3(Homeobox)/Kerainocytes-Dlx3-ChIP-Seq(GSE89884)/Homer
EHF	EHF(ETS)/LoVo-EHF-ChIP-Seq(GSE49402)/Homer		E2A	E2A(bHLH)/proBcell-E2A-ChIP-Seq(GSE21978)/Homer
ELF1	ELF1(ETS)/Jurkat-ELF1-ChIP-Seq(SRA014231)/Homer		EBF1	EBF1(EBF)/Near-E2A-ChIP-Seq(GSE21512)/Homer
ELF3	ELF3(ETS)/PDAC-ELF3-ChIP-Seq(GSE64557)/Homer		EBF2	EBF2(EBF)/BrownAdipose-EBF2-ChIP-Seq(GSE97114)/Homer
Elf4	Elf4(ETS)/BMDM-Elf4-ChIP-Seq(GSE88699)/Homer		Egr1	Egr1(Zf)/K562-Egr1-ChIP-Seq(GSE32465)/Homer
ELF5	ELF5(ETS)/T47D-ELF5-ChIP-Seq(GSE30407)/Homer		Egr2	Egr2(Zf)/Thymocytes-Egr2-ChIP-Seq(GSE34254)/Homer
Elk1	Elk1(ETS)/Hela-Elk1-ChIP-Seq(GSE31477)/Homer	important roles in long-term memory	EHF	EHF(ETS)/LoVo-EHF-ChIP-Seq(GSE49402)/Homer
Elk1	Elk4(ETS)/Hela-Elk4-ChIP-Seq(GSE31477)/Homer		ELF3	ELF3(ETS)/PDAC-ELF3-ChIP-Seq(GSE64557)/Homer
Eomes	Eomes(T-box)/H9-Eomes-ChIP-Seq(GSE26097)/Homer		Elf4	Elf4(ETS)/BMDM-Elf4-ChIP-Seq(GSE88699)/Homer
ERG	ERG(ETS)/VCaP-ERG-ChIP-Seq(GSE14097)/Homer		ELF5	ELF5(ETS)/T47D-ELF5-ChIP-Seq(GSE30407)/Homer
ETS:RUNX	ETS:RUNX(ETS,Runt)/Jurkat-RUNX1-ChIP-Seq(GSE17954)/Homer		Eomes	Eomes(T-box)/H9-Eomes-ChIP-Seq(GSE26097)/Homer
ETS	ETS(ETS)/Promoter/Homer		ERE	ERE(NR),IR3/MCF7-ERa-ChIP-Seq(Unpublished)/Homer
Ets-distal	Ets1-distal(ETS)/CD4+-PolII-ChIP-Seq(Barski_et_al.)/Homer		ERG	ERG(ETS)/VCaP-ERG-ChIP-Seq(GSE14097)/Homer
ETS1	ETS1(ETS)/Jurkat-ETS1-ChIP-Seq(GSE17954)/Homer		Erra	Erra(NR)/HepG2-Erra-ChIP-Seq(GSE31477)/Homer
ETV1	ETV1(ETS)/GIST48-ETV1-ChIP-Seq(GSE22441)/Homer		Esrrb	Esrrb(NR)/mES-Esrrb-ChIP-Seq(GSE11431)/Homer
Etv2	Etv2(ETS)/ES-ER71-ChIP-Seq(GSE59402)/Homer(0.967)		ETS1	ETS1(ETS)/Jurkat-ETS1-ChIP-Seq(GSE17954)/Homer
ETV4	ETV4(ETS)/HepG2-ETV4-ChIP-Seq(ENCODE)/Homer		ETV1	ETV1(ETS)/GIST48-ETV1-ChIP-Seq(GSE22441)/Homer
EWS:ERG-fusion	EWS:ERG-fusion(ETS)/CADO_ES1-EWS:ERG-ChIP-Seq(SRA014231)/Homer		Etv2	Etv2(ETS)/ES-ER71-ChIP-Seq(GSE59402)/Homer(0.967)
EWS:FLI1-fusion	EWS:FLI1-fusion(ETS)/SK_N_MC-EWS:FLI1-ChIP-Seq(SRA014231)/Homer		ETV4	ETV4(ETS)/HepG2-ETV4-ChIP-Seq(ENCODE)/Homer
Fli1	Fli1(ETS)/CD8-FLI-ChIP-Seq(GSE20898)/Homer		EWS:ERG	EWS:ERG-fusion(ETS)/CADO_ES1-EWS:ERG-ChIP-Seq(SRA014231)/Homer
Fox:Ebox	Fox:Ebox(Forkhead,bHLH)/Panc1-Foxa2-ChIP-Seq(GSE47459)/Homer		EWS:FLI1	EWS:FLI1-fusion(ETS)/SK_N_MC-EWS:FLI1-ChIP-Seq(SRA014231)/Homer
FOXA1	FOXA1(Forkhead)/LNCAP-FOXA1-ChIP-Seq(GSE27824)/Homer		Fli1	Fli1(ETS)/CD8-FLI-ChIP-Seq(GSE20898)/Homer
FOXA1	FOXA1(Forkhead)/MCF7-FOXA1-ChIP-Seq(GSE26831)/Homer		Fox:Ebox	Fox:Ebox(Forkhead,bHLH)/Panc1-Foxa2-ChIP-Seq(GSE47459)/Homer
Foxa2	Foxa2(Forkhead)/Liver-Foxa2-ChIP-Seq(GSE25694)/Homer		FOXA1	FOXA1(Forkhead)/LNCAP-FOXA1-ChIP-Seq(GSE27824)/Homer
Foxa3	Foxa3(Forkhead)/Liver-Foxa3-ChIP-Seq(GSE77670)/Homer		FOXA1	FOXA1(Forkhead)/MCF7-FOXA1-ChIP-Seq(GSE26831)/Homer
Foxf1	Foxf1(Forkhead)/Lung-Foxf1-ChIP-Seq(GSE77951)/Homer		Foxa2	Foxa2(Forkhead)/Liver-Foxa2-ChIP-Seq(GSE25694)/Homer
FOXK1	FOXK1(Forkhead)/HEK293-FOXK1-ChIP-Seq(GSE51673)/Homer		Foxa3	Foxa3(Forkhead)/Liver-Foxa3-ChIP-Seq(GSE77670)/Homer
FOXK2	FOXK2(Forkhead)/U2OS-FOXK2-ChIP-Seq(E-MTAB-2204)/Homer		FOXM1	FOXM1(Forkhead)/MCF7-FOXM1-ChIP-Seq(GSE72977)/Homer
FoxL2	FoxL2(Forkhead)/Ovary-FoxL2-ChIP-Seq(GSE60858)/Homer		GABPA	GABPA(ETS)/Jurkat-GABPa-ChIP-Seq(GSE17954)/Homer
FOXM1	FOXM1(Forkhead)/MCF7-FOXM1-ChIP-Seq(GSE72977)/Homer		GRHL2	GRHL2(CP2)/HBE-GRHL2-ChIP-Seq(GSE46194)/Homer
Foxo1	Foxo1(Forkhead)/RAW-Foxo1-ChIP-Seq(Fan_et_al.)/Homer		Hand2	Hand2(bHLH)/Mesoderm-Hand2-ChIP-Seq(GSE61475)/Homer
Foxo3	Foxo3(Forkhead)/U2OS-Foxo3-ChIP-Seq(E-MTAB-2701)/Homer		HEB	HEB(bHLH)/mES-Heb-ChIP-Seq(GSE53233)/Homer
FOXP1	FOXP1(Forkhead)/H9-FOXP1-ChIP-Seq(GSE31006)/Homer		HNF4a	HNF4a(NR),DR1/HepG2-HNF4a-ChIP-Seq(GSE25021)/Homer
FABPA	GABPA(ETS)/Jurkat-GABPa-ChIP-Seq(GSE17954)/Homer		Hoxa10	Hoxa10(Homeobox)/ChickenMSG-Hoxa10.Flag-ChIP-Seq(GSE86088)/Homer
GATA3	GATA3(Zf)/iTreg-Gata3-ChIP-Seq(GSE20898)/Homer		Hoxa11	Hoxa11(Homeobox)/ChickenMSG-Hoxa11.Flag-ChIP-Seq(GSE86088)/Homer
GSC	GSC(Homeobox)/FrogEmbryos-GSC-ChIP-Seq(DRA000576)/Homer		Hoxa13	Hoxa13(Homeobox)/ChickenMSG-Hoxa13.Flag-ChIP-Seq(GSE86088)/Homer
Hand2	Hand2(bHLH)/Mesoderm-Hand2-ChIP-Seq(GSE61475)/Homer		Hoxa9	Hoxa9(Homeobox)/ChickenMSG-Hoxa9.Flag-ChIP-Seq(GSE86088)/Homer
HIF-1b	HIF-1b(HLH)/T47D-HIF1b-ChIP-Seq(GSE59937)/Homer		HOXB13	HOXB13(Homeobox)/ProstateTumor-HOXB13-ChIP-Seq(GSE56288)/Homer
HLF	HLF(bZIP)/HSC-HLF.Flag-ChIP-Seq(GSE69817)/Homer		Hoxc9	Hoxc9(Homeobox)/Ainv15-Hoxc9-ChIP-Seq(GSE21812)/Homer
Hoxa11	Hoxa11(Homeobox)/ChickenMSG-Hoxa11.Flag-ChIP-Seq(GSE86088)/Homer		Hoxd10	Hoxd10(Homeobox)/ChickenMSG-Hoxd10.Flag-ChIP-Seq(GSE86088)/Homer
Hoxa13	Hoxa13(Homeobox)/ChickenMSG-Hoxa13.Flag-ChIP-Seq(GSE86088)/Homer		Hoxd11	Hoxd11(Homeobox)/ChickenMSG-Hoxd11.Flag-ChIP-Seq(GSE86088)/Homer
Hoxa9	Hoxa9(Homeobox)/ChickenMSG-Hoxa9.Flag-ChIP-Seq(GSE86088)/Homer		Hoxd12	Hoxd12(Homeobox)/ChickenMSG-Hoxd12.Flag-ChIP-Seq(GSE86088)/Homer
HOXB13	HOXB13(Homeobox)/ProstateTumor-HOXB13-ChIP-Seq(GSE56288)/Homer		Hoxd13	Hoxd13(Homeobox)/ChickenMSG-Hoxd13.Flag-ChIP-Seq(GSE86088)/Homer
Hoxd11	Hoxd11(Homeobox)/ChickenMSG-Hoxd11.Flag-ChIP-Seq(GSE86088)/Homer		IRF:BATF	IRF:BATF(IRF:bZIP)/pDC-Irf8-ChIP-Seq(GSE66899)/Homer
Hoxd13	Hoxd13(Homeobox)/ChickenMSG-Hoxd13.Flag-ChIP-Seq(GSE86088)/Homer		IRF1	IRF1(IRF)/PBMC-IRF1-ChIP-Seq(GSE43036)/Homer
IRF3	IRF3(IRF)/BMDM-Irf3-ChIP-Seq(GSE67343)/Homer		IRF2	IRF2(IRF)/Erythroblas-IRF2-ChIP-Seq(GSE36985)/Homer
IRF8	IRF8(IRF)/BMDM-IRF8-ChIP-Seq(GSE77884)/Homer		IRF3	IRF3(IRF)/BMDM-Irf3-ChIP-Seq(GSE67343)/Homer
Isl1	Isl1(Homeobox)/Neuron-Isl1-ChIP-Seq(GSE31456)/Homer		IRF8	IRF8(IRF)/BMDM-IRF8-ChIP-Seq(GSE77884)/Homer
Lhx3	Lhx3(Homeobox)/Neuron-Lhx3-ChIP-Seq(GSE31456)/Homer		Isl1	Isl1(Homeobox)/Neuron-Isl1-ChIP-Seq(GSE31456)/Homer
Mef2b	Mef2b(MADS)/HEK293-Mef2b.V5-ChIP-Seq(GSE67450)/Homer		KLF14	KLF14(Zf)/HEK293-KLF14.GFP-ChIP-Seq(GSE58341)/Homer
Mef2c	Mef2c(MADS)/GM12878-Mef2c-ChIP-Seq(GSE32465)/Homer		KLF6	KLF6(Zf)/PDAC-KLF6-ChIP-Seq(GSE64557)/Homer
MITF	MITF(bHLH)/MastCells-MITF-ChIP-Seq(GSE48085)/Homer		Meis1	Meis1(Homeobox)/MastCells-Meis1-ChIP-Seq(GSE48085)/Homer
Nanog	Nanog(Homeobox)/mES-Nanog-ChIP-Seq(GSE11724)/Homer		Myf5	Myf5(bHLH)/GM-Myf5-ChIP-Seq(GSE24852)/Homer
NFIL3	NFIL3(bZIP)/HepG2-NFIL3-ChIP-Seq(Encode)/Homer		MyoG	MyoG(bHLH)/C2C12-MyoG-ChIP-Seq(GSE36024)/Homer
NFY	NFY(CCAAT)/Promoter/Homer		Nanog	Nanog(Homeobox)/mES-Nanog-ChIP-Seq(GSE11724)/Homer
Nkx6.1	Nkx6.1(Homeobox)/Islet-Nkx6.1-ChIP-Seq(GSE40975)/Homer		NueroG2	NeuroG2(bHLH)/Fibroblast-NeuroG2-ChIP-Seq(GSE75910)/Homer
Oct6(POU)	Oct6(POU,Homeobox)/NPC-Pou3f1-ChIP-Seq(GSE35496)/Homer		NFAT	NFAT(RHD)/Jurkat-NFATC1-ChIP-Seq(Jolma_et_al.)/Homer
Otx2	Otx2(Homeobox)/EpiLC-Otx2-ChIP-Seq(GSE56098)/Homer		NFkB-p65	NFkB-p65(RHD)/GM12787-p65-ChIP-Seq(GSE19485)/Homer
PAX3:FKHR-fusion	PAX3:FKHR-fusion(Paired,Homeobox)/Rh4-PAX3:FKHR-ChIP-Seq(GSE19063)/Homer		Nkx2.1	Nkx2.1(Homeobox)/LungAC-Nkx2.1-ChIP-Seq(GSE43252)/Homer
Pit1	Pit1(Homeobox)/GCrat-Pit1-ChIP-Seq(GSE58009)/Homer		Nkx2.2	Nkx2.2(Homeobox)/NPC-Nkx2.2-ChIP-Seq(GSE61673)/Homer
Pitx1	Pitx1(Homeobox)/Chicken-Pitx1-ChIP-Seq(GSE38910)/Homer		Nkx2.5	Nkx2.5(Homeobox)/HL1-Nkx2.5.biotin-ChIP-Seq(GSE21529)/Homer
PPARa(NR)	PPARa(NR),DR1/Liver-Ppara-ChIP-Seq(GSE47954)/Homer		Nkx3.1	Nkx3.1(Homeobox)/LNCaP-Nkx3.1-ChIP-Seq(GSE28264)/Homer
PPARE(NR)	PPARE(NR),DR1/3T3L1-Pparg-ChIP-Seq(GSE13511)/Homer		Nkx6.1	Nkx6.1(Homeobox)/Islet-Nkx6.1-ChIP-Seq(GSE40975)/Homer
PR(NR)	PR(NR)/T47D-PR-ChIP-Seq(GSE31130)/Homer		Oct4:Sox17	Oct4:Sox17(POU,Homeobox,HMG)/F9-Sox17-ChIP-Seq(GSE44553)/Homer
PU.1-IRF	PU.1-IRF(ETS:IRF)/Bcell-PU.1-ChIP-Seq(GSE21512)/Homer		Oligo2	Olig2(bHLH)/Neuron-Olig2-ChIP-Seq(GSE30882)/Homer
PU.1-IRF8	PU.1:IRF8(ETS:IRF)/pDC-Irf8-ChIP-Seq(GSE66899)/Homer		PBX1	PBX1(Homeobox)/MCF7-PBX1-ChIP-Seq(GSE28007)/Homer
PU.1	PU.1(ETS)/ThioMac-PU.1-ChIP-Seq(GSE21512)/Homer		PBX2	PBX2(Homeobox)/K562-PBX2-ChIP-Seq(Encode)/Homer
Rfx6	Rfx6(HTH)/Min6b1-Rfx6.HA-ChIP-Seq(GSE62844)/Homer		Pbx3	Pbx3(Homeobox)/GM12878-PBX3-ChIP-Seq(GSE32465)/Homer
RORa	RORa(NR)/Liver-Rora-ChIP-Seq(GSE101115)/Homer		Pit1	Pit1(Homeobox)/GCrat-Pit1-ChIP-Seq(GSE58009)/Homer
RORg	RORg(NR)/Liver-Rorc-ChIP-Seq(GSE101115)/Homer		Pitx1	Pitx1(Homeobox)/Chicken-Pitx1-ChIP-Seq(GSE38910)/Homer
RORgt	RORgt(NR)/EL4-RORgt.Flag-ChIP-Seq(GSE56019)/Homer		Pknox1	Pknox1(Homeobox)/ES-Prep1-ChIP-Seq(GSE63282)/Homer
RORgt	RORgt(NR)/EL4-RORgt.Flag-ChIP-Seq(GSE56019)/Homer		PPARa	PPARa(NR),DR1/Liver-Ppara-ChIP-Seq(GSE47954)/Homer
RUNX1	RUNX1(Runt)/Jurkat-RUNX1-ChIP-Seq(GSE29180)/Homer		PR(NR)	PR(NR)/T47D-PR-ChIP-Seq(GSE31130)/Homer
RXR	RXR(NR),DR1/3T3L1-RXR-ChIP-Seq(GSE13511)/Homer		PRDM1	PRDM1(Zf)/Hela-PRDM1-ChIP-Seq(GSE31477)/Homer
Six2	Six2(Homeobox)/NephronProgenitor-Six2-ChIP-Seq(GSE39837)/Homer		PRDM10	PRDM10(Zf)/HEK293-PRDM10.eGFP-ChIP-Seq(Encode)/Homer
Smad2	Smad2(MAD)/ES-SMAD2-ChIP-Seq(GSE29422)/Homer		PRDM15	PRDM15(Zf)/ESC-Prdm15-ChIP-Seq(GSE73694)/Homer
Smad3	Smad3(MAD)/NPC-Smad3-ChIP-Seq(GSE36673)/Homer		Ptf1a	Ptf1a(bHLH)/Panc1-Ptf1a-ChIP-Seq(GSE47459)/Homer
Smad4	Smad4(MAD)/ESC-SMAD4-ChIP-Seq(GSE29422)/Homer		RARa	RARa(NR)/K562-RARa-ChIP-Seq(Encode)/Homer
Sox10	Sox10(HMG)/SciaticNerve-Sox3-ChIP-Seq(GSE35132)/Homer		Rfx5	Rfx5(HTH)/GM12878-Rfx5-ChIP-Seq(GSE31477)/Homer
Sox3	Sox3(HMG)/NPC-Sox3-ChIP-Seq(GSE33059)/Homer		RORa	RORa(NR)/Liver-Rora-ChIP-Seq(GSE101115)/Homer
Sox4	Sox4(HMG)/proB-Sox4-ChIP-Seq(GSE50066)/Homer		RORg	RORg(NR)/Liver-Rorc-ChIP-Seq(GSE101115)/Homer
Sox6	Sox6(HMG)/Myotubes-Sox6-ChIP-Seq(GSE32627)/Homer		RORgt	RORgt(NR)/EL4-RORgt.Flag-ChIP-Seq(GSE56019)/Homer
SPDEF	SPDEF(ETS)/VCaP-SPDEF-ChIP-Seq(SRA014231)/Homer		RORgt	RORgt(NR)/EL4-RORgt.Flag-ChIP-Seq(GSE56019)/Homer
Tbet	Tbet(T-box)/CD8-Tbet-ChIP-Seq(GSE33802)/Homer		SCL	SCL(bHLH)/HPC7-Scl-ChIP-Seq(GSE13511)/Homer
Tbx5	Tbx5(T-box)/HL1-Tbx5.biotin-ChIP-Seq(GSE21529)/Homer		Smad2	Smad2(MAD)/ES-SMAD2-ChIP-Seq(GSE29422)/Homer
Tbx6	Tbx6(T-box)/ESC-Tbx6-ChIP-Seq(GSE93524)/Homer		Smad3	Smad3(MAD)/NPC-Smad3-ChIP-Seq(GSE36673)/Homer
TEAD	TEAD(TEA)/Fibroblast-PU.1-ChIP-Seq(Unpublished)/Homer		Smad4	Smad4(MAD)/ESC-SMAD4-ChIP-Seq(GSE29422)/Homer
TEAD1	TEAD1(TEAD)/HepG2-TEAD1-ChIP-Seq(Encode)/Homer		Sox10	Sox10(HMG)/SciaticNerve-Sox3-ChIP-Seq(GSE35132)/Homer
TEAD2	TEAD2(TEA)/Py2T-Tead2-ChIP-Seq(GSE55709)/Homer		Sox15	Sox15(HMG)/CPA-Sox15-ChIP-Seq(GSE62909)/Homer
TEAD3	TEAD3(TEA)/HepG2-TEAD3-ChIP-Seq(Encode)/Homer		Sox17	Sox17(HMG)/Endoderm-Sox17-ChIP-Seq(GSE61475)/Homer
TEAD4	TEAD4(TEA)/Tropoblast-Tead4-ChIP-Seq(GSE37350)/Homer		Sox2	Sox2(HMG)/mES-Sox2-ChIP-Seq(GSE11431)/Homer
Tgif2	Tgif2(Homeobox)/mES-Tgif2-ChIP-Seq(GSE55404)/Homer		Sox3	Sox3(HMG)/NPC-Sox3-ChIP-Seq(GSE33059)/Homer
THRb	THRb(NR)/Liver-NR1A2-ChIP-Seq(GSE52613)/Homer		Sox6	Sox6(HMG)/Myotubes-Sox6-ChIP-Seq(GSE32627)/Homer
Zic	Zic(Zf)/Cerebellum-ZIC1.2-ChIP-Seq(GSE60731)/Homer		Sp2	Sp2(Zf)/HEK293-Sp2.eGFP-ChIP-Seq(Encode)/Homer
ZNF189	ZNF189(Zf)/HEK293-ZNF189.GFP-ChIP-Seq(GSE58341)/Homer		SPDEF	SPDEF(ETS)/VCaP-SPDEF-ChIP-Seq(SRA014231)/Homer
ZNF467	ZNF467(Zf)/HEK293-ZNF467.GFP-ChIP-Seq(GSE58341)/Homer		Tbx5	Tbx5(T-box)/HL1-Tbx5.biotin-ChIP-Seq(GSE21529)/Homer
			Tcf12	Tcf12(bHLH)/GM12878-Tcf12-ChIP-Seq(GSE32465)/Homer
			Tcf21	Tcf21(bHLH)/ArterySmoothMuscle-Tcf21-ChIP-Seq(GSE61369)/Homer
			TCF4	TCF4(bHLH)/SHSY5Y-TCF4-ChIP-Seq(GSE96915)/Homer
			TEAD3	TEAD3(TEA)/HepG2-TEAD3-ChIP-Seq(Encode)/Homer
			Tgif1	Tgif1(Homeobox)/mES-Tgif1-ChIP-Seq(GSE55404)/Homer
			Tgif2	Tgif2(Homeobox)/mES-Tgif2-ChIP-Seq(GSE55404)/Homer
			THRb	THRb(NR)/Liver-NR1A2-ChIP-Seq(GSE52613)/Homer
			Tlx	Tlx?(NR)/NPC-H3K4me1-ChIP-Seq(GSE16256)/Homer
			Zac1	Zac1(Zf)/Neuro2A-Plagl1-ChIP-Seq(GSE75942)/Homer
			ZBTB18	ZBTB18(Zf)/HEK293-ZBTB18.GFP-ChIP-Seq(GSE58341)/Homer
			Zic3	Zic3(Zf)/mES-Zic3-ChIP-Seq(GSE37889)/Homer
			Znf263	Znf263(Zf)/K562-Znf263-ChIP-Seq(GSE31477)/Homer
			ZNF675	ZNF675(Zf)/HEK293-ZNF675.GFP-ChIP-Seq(GSE58341)/Homer
				Unknown-ESC-element(?)/mES-Nanog-ChIP-Seq(GSE11724)/Homer
