## Supplementary material for "Inflammation Drives Alternative First Exon usage to Regulate Immune Genes including a Novel Iron Regulated Isoform of Aim2": Table9_Promoter_DAVID: Table9_Promoter_Specific_DAVID.xls

### Sheet: Norm_Promoter_Specific_DAVID
NORM
Term	Count	Fold Enrichment	%	PValue	Pop Hits	Pop Total	Bonferroni	Benjamini	FDR\
positive regulation of transcription from RNA polymerase II promoter	10	16.5208	83.3333	4.25041e-11	995	18082	8.79835e-09	8.79835e-09	5.3574500391562196E-8\
transcription, DNA-templated	11	9.59257	91.6667	1.4837e-10	1885	18082	3.07125e-08	1.53562e-08	1.8701307169521897E-7\
regulation of transcription, DNA-templated	11	7.93418	91.6667	9.94197e-10	2279	18082	2.05799e-07	6.85996e-08	1.253139692014571E-6\
positive regulation of transcription, DNA-templated	8	22.8308	66.6667	3.54526e-09	576	18082	7.33868e-07	1.83467e-07	4.4686351174938466E-6\
mRNA transcription from RNA polymerase II promoter	3	290.086	25	3.72727e-05	17	18082	0.0076859	0.00154193	0.046970349675379275\
regulation of transcription from RNA polymerase II promoter	4	16.5624	33.3333	0.00112372	397	18082	0.207641	0.0380475	1.4072018368773143\
positive regulation of transcription from RNA polymerase II promoter in response to endoplasmic reticulum stress	2	298.876	16.6667	0.00606828	11	18082	0.716335	0.164725	7.385169649674417\
negative regulation of transcription from RNA polymerase II promoter	4	9.01958	33.3333	0.00633171	729	18082	0.73148	0.151558	7.694089930796721\
cell differentiation	4	8.42984	33.3333	0.00764168	780	18082	0.795646	0.161746	9.216248784018344\
positive regulation of erythrocyte differentiation	2	156.554	16.6667	0.0115561	21	18082	0.909829	0.213847	13.628093847555355\
positive regulation of vascular endothelial growth factor production	2	136.985	16.6667	0.0131971	24	18082	0.936072	0.221199	15.418219779383458\
positive regulation of neuron death	2	121.764	16.6667	0.0148357	27	18082	0.95468	0.227276	17.17153222662876\
intrinsic apoptotic signaling pathway in response to endoplasmic reticulum stress	2	91.3232	16.6667	0.0197367	36	18082	0.983858	0.27197	22.218024238103407\
neural crest cell migration	2	67.0946	16.6667	0.0267773	49	18082	0.99637	0.330563	28.97346381978483\
positive regulation of cell proliferation	3	9.09862	25	0.03441	542	18082	0.999289	0.383206	35.68391879231406\
positive regulation of neuron apoptotic process	2	47.6469	16.6667	0.03752	69	18082	0.999635	0.39028	38.24673679370344\
response to endoplasmic reticulum stress	2	43.2584	16.6667	0.0412547	76	18082	0.999837	0.401299	41.19994732011403\
neural tube closure	2	33.8932	16.6667	0.0523806	97	18082	0.999985	0.46137	49.24469575036855\
positive regulation of angiogenesis	2	27.1705	16.6667	0.0649535	121	18082	0.999999	0.5189	57.10904928837151\
Alt
Term	Count	Fold Enrichment	%	PValue	Pop Hits	Pop Total	Bonferroni	Benjamini	FDR\
positive regulation of transcription from RNA polymerase II promoter	21	13.6296	75	3.25326e-20	995	18082	1.15165e-17	1.15165e-17	4.456927194587411E-17\
transcription, DNA-templated	24	8.22221	85.7143	2.61983e-19	1885	18082	9.27418e-17	4.63709e-17	3.5891331781773344E-16\
regulation of transcription, DNA-templated	25	7.08409	89.2857	4.55123e-19	2279	18082	1.61113e-16	5.37045e-17	6.235132240177343E-16\
positive regulation of transcription, DNA-templated	11	12.3327	39.2857	5.15181e-09	576	18082	1.82374e-06	4.55935e-07	7.057930995202355E-6\
organ morphogenesis	5	29.6232	17.8571	1.97029e-05	109	18082	0.00695064	0.00139401	0.026989436648039433\
multicellular organism development	9	5.64827	32.1429	8.9944e-05	1029	18082	0.03134	0.00529288	0.12315191054974584\
sex differentiation	3	88.0617	10.7143	0.00048694	22	18082	0.158373	0.0243304	0.6650434760585244\
embryonic organ development	3	48.4339	10.7143	0.0016172	40	18082	0.436142	0.0691145	2.1929373338554936\
spleen development	3	42.1165	10.7143	0.00213409	46	18082	0.530589	0.080597	2.884393365294402\
negative regulation of transcription from RNA polymerase II promoter	6	5.31511	21.4286	0.00405321	729	18082	0.762539	0.133918	5.412171664226085\
cell differentiation	6	4.96758	21.4286	0.00539887	780	18082	0.852861	0.159885	7.148087759302635\
camera-type eye development	3	24.8379	10.7143	0.00601269	78	18082	0.881746	0.162982	7.930075091590383\
positive regulation of interleukin-12 biosynthetic process	2	161.446	7.14286	0.0118856	8	18082	0.985487	0.277901	15.109435025750573\
anterior/posterior pattern specification	3	17.2978	10.7143	0.0120643	112	18082	0.986387	0.264283	15.319481631147747\
morphogenesis of a branching structure	2	117.416	7.14286	0.0163076	11	18082	0.997034	0.321609	20.168629757978383\
cytokine-mediated signaling pathway	3	13.2696	10.7143	0.0199157	146	18082	0.999192	0.359228	24.08807890457022\
innate immune response	4	6.45786	14.2857	0.021208	400	18082	0.999494	0.360057	25.447959010670317\
regulation of ossification	2	67.9774	7.14286	0.0280064	19	18082	0.999957	0.428021	32.237462154826005\
signal transduction involved in regulation of gene expression	2	56.1553	7.14286	0.0338055	23	18082	0.999995	0.473099	37.57107301642473\
cellular response to peptide hormone stimulus	2	53.8155	7.14286	0.0352501	24	18082	0.999997	0.470165	38.837716814618204\
positive regulation of interferon-beta production	2	51.6629	7.14286	0.0366926	25	18082	0.999998	0.467496	40.07872927323296\
embryonic placenta development	2	46.1276	7.14286	0.0410075	28	18082	1	0.490212	43.65309965080494\
positive regulation of cell proliferation	4	4.76595	14.2857	0.0459792	542	18082	1	0.515416	47.5259195362822\
angiogenesis	3	8.1061	10.7143	0.0491757	239	18082	1	0.524688	49.88407496824878\
response to bacterium	2	36.902	7.14286	0.0510036	35	18082	1	0.523496	51.18794148700756\
embryonic skeletal system development	2	29.3539	7.14286	0.0637083	44	18082	1	0.591913	59.417724962847394\
branching involved in ureteric bud morphogenesis	2	26.9077	7.14286	0.0693021	48	18082	1	0.610015	62.61622012099315\
in utero embryonic development	3	6.47946	10.7143	0.0729692	299	18082	1	0.616314	64.58451033805832\
steroid hormone mediated signaling pathway	2	24.3693	7.14286	0.0762491	53	18082	1	0.62022	66.26306637020876\
embryonic skeletal system morphogenesis	2	23.4831	7.14286	0.0790139	55	18082	1	0.621395	67.6204282160359\
skeletal muscle cell differentiation	2	23.4831	7.14286	0.0790139	55	18082	1	0.621395	67.6204282160359\
heart looping	2	20.8318	7.14286	0.0886281	62	18082	1	0.653462	71.95633736844353\

### Sheet: Sequences
_mm9_dna range=chr1:175348880-175349693 (813bp)
>Alt
CATCACAGTTAAAACATGTTGGAAATGATTGACCTAGTTTTTAAGAAGGTCATATTTTTATTCTTGAGCTGTTTTGTCCTCCTTGTAACAGAGATGGAAAACCAGACATCCCCAGACAAGAAGCCCTGGAGGACACTGTAAGACAAATATTCTCTGAAGTAGCAGGAGGATAGAACCAGCCTCTCCCTGAGCAAACAATGCATACCAATTTACAAGTGTAAAGTGCACTACAGTCACTAGGGCAAGGTTGGGTAATGGAAGCTGTGTGAGGGCAGCCTGTCAATCAAGAGATCTGATTATGCAGAGCCCACCCTTTTTTGTGTGTTGATGTTGAAATCAAAGAAAACCAACCACCAGTAAGTGAGTGGGTGGTGTGCATTGGGCTGGGCTTGTCCCTTA…
_mm9_dna range=chr1:175350221-175351081 (860bp)
>Norm
AAAAAATGTGGGGAAAAAAAAACCCAGCATGGTAGTAACACAAAAGAACAATTAAAAAAAAATCAGACACGGAATCAAATAGAAAAAAAAAAAAAAAAAAAAGAAAGAAATGCCAAGCAGATAATGTTACTCCATAATCCCAAATGTTCAAGTGACATGGCATCTTTTAAAAATTATATGTGCTTTTAATCTCTATTTCCTTTACTTTATTAGGTAATAGCAAGTTTATTTCAGTCTAGTTCCAATTGGATCCTGCTTTCCCATTTCCATAGTTAAATCCCTGGAATTTGGGGGAAGGATCATTCCTATGGTATCTGTTGAGGTTTGAATATATGCCGGCTGGTGGCTCCGGAAGGTCTTGGGACTTTCACAAGGAGGAACTTACTGGAGAAACCTTAT…
