## Supplementary material for "Inflammation Drives Alternative First Exon usage to Regulate Immune Genes including a Novel Iron Regulated Isoform of Aim2": Table10_RegRNA_Aim2: Table10_Alt_Annotated_5_UTR_RegRNA2.0.xlsx

### Sheet: Norm
Motif Type	Motif Name	Position	Length	Sequence
open reading frame (ORF)	ORF_0	460 ~ 726	267	atggagagtgagtaccgggaaatgctgttgttgaccggcctggaccacatcacggaggaagaactgaaacggttcaagtactttgctttgactgagtttcagattgccaggagcacactcgacgtggcagataggacagagttagctgaccacctgattcaaagtgcaggtgcggcgtctgcagtgaccaaggccattaatattttccagaagttgaattatatgcatattgcaaatgctcttgaagagaaaaag
open reading frame (ORF)	ORF_1	695 ~ 976	282	atgctcttgaagagaaaaagaaagaaggctgaacgtaaactcatgaccaatacaaagaagagaggaacacagaaggtagaaaatagaagtcaagctgaaaactgctctgctgcctctgccacccgcagtgacaatgactttaaggaacaggctgctacagaagtctgtcctcaagctaaggcctcagaagaaacagatggtggcagaacaggaagccatcagagaagatttacagaaagatccacttgttgtcac
open reading frame (ORF)	ORF_2	828 ~ 1526	699	atgactttaaggaacaggctgctacagaagtctgtcctcaagctaaggcctcagaagaaacagatggtggcagaacaggaagccatcagagaagatttacagaaagatccacttgttgtcacggtgctgaaagctataaatccctttgagtgtgagactcaggaaggaagacaagagatatttcatgcaacagtggccacggagacagattttttctttgtaaaagttttaaacgcacagtttaaagataaattt
intron splicing enhancer (ISE)	hnrnp a1, exon 7b	1307 ~ 1313	7	tagagta
intron splicing silencer (ISS)	c-src, exon n1	1803 ~ 1809	7	ctctctc
intron splicing silencer (ISS)	c-src, exon n1	1805 ~ 1811	7	ctctctt
intron splicing silencer (ISS)	c-src, exon n1	1803 ~ 1808	6	ctctct
intron splicing silencer (ISS)	c-src, exon n1	1805 ~ 1810	6	ctctct
ribosome binding sites (RBS)	Ribosome Binding Site	668 ~ 672	5	agaag
ribosome binding sites (RBS)	Ribosome Binding Site	779 ~ 783	5	agaag
Transcriptional regulatory motif	Elk-1	899 ~ 914	16	agaacaggaagccatc
Transcriptional regulatory motif	p300	2096 ~ 2109	14	agcaggagtggatg
Transcriptional regulatory motif	p300	2118 ~ 2131	14	ttggggagtgtgtg
Transcriptional regulatory motif	Tal-1beta:E47	883 ~ 898	16	agaaacagatggtggc
Transcriptional regulatory motif	Tal-1alpha:E47	883 ~ 898	16	agaaacagatggtggc
Transcriptional regulatory motif	Tal-1beta:ITF-2	883 ~ 898	16	agaaacagatggtggc
Transcriptional regulatory motif	GATA-2	2155 ~ 2164	10	cgggatagca
Transcriptional regulatory motif	Ik-3	1357 ~ 1369	13	tgctgggaaaccc
Transcriptional regulatory motif	Ik-3	2073 ~ 2085	13	acaggggaatgcc
Transcriptional regulatory motif	Brn-2	2161 ~ 2176	16	agcatttgaaatgtaa
Transcriptional regulatory motif	RORalpha1	1132 ~ 1144	13	tcatggaggtcac
Transcriptional regulatory motif	AP-1	1825 ~ 1835	11	agtgactgaca
Transcriptional regulatory motif	AP-1	1825 ~ 1835	11	agtgactgaca
Transcriptional regulatory motif	AP-1	1825 ~ 1835	11	agtgactgaca
Transcriptional regulatory motif	STAT1	466 ~ 486	21	agtgagtaccgggaaatgctg
Transcriptional regulatory motif	AML1a	1157 ~ 1162	6	tgtggt
Transcriptional regulatory motif	Freac-7	2503 ~ 2518	16	aataaataaatatgat
Transcriptional regulatory motif	NF-AT	1294 ~ 1305	12	cagaggaaaaag
Transcriptional regulatory motif	Pax-3	938 ~ 958	21	acttgttgtcacggtgctgaa
Transcriptional regulatory motif	Pax-3	1400 ~ 1420	21	gattagactcacgttctttga
Transcriptional regulatory motif	c-Ets	901 ~ 914	14	aacaggaagccatc
Transcriptional regulatory motif	GATA-1	1286 ~ 1295	10	gaagataaca
Transcriptional regulatory motif	GATA-1	1286 ~ 1295	10	gaagataaca
Transcriptional regulatory motif	GATA-2	1286 ~ 1295	10	gaagataaca
Transcriptional regulatory motif	Pax-4	63 ~ 74	12	gaaatccaccct
Transcriptional regulatory motif	Pax-4	808 ~ 819	12	ctctgccacccg
Transcriptional regulatory motif	SOX9	1252 ~ 1265	14	gtggaacaattgtg
Transcriptional regulatory motif	Spz1	2390 ~ 2404	15	ggaggagggtgggta
Transcriptional regulatory motif	Nkx3-1	2253 ~ 2264	12	gtataagtatgg
Transcriptional regulatory motif	FAC1	1945 ~ 1958	14	aacaacaacatgaa
Transcriptional regulatory motif	AP-2rep	257 ~ 263	7	cagtggg
Transcriptional regulatory motif	LXRalpha:RXRalpha	1134 ~ 1148	15	atggaggtcaccagt
Transcriptional regulatory motif	MAF	187 ~ 202	16	cagatggaagttgctt
Transcriptional regulatory motif	MAF	340 ~ 355	16	gtcagggaagttttcc
Transcriptional regulatory motif	TEF-1	2078 ~ 2083	6	ggaatg
Transcriptional regulatory motif	CAC-binding_protein	2394 ~ 2402	9	gagggtggg
Transcriptional regulatory motif	AML1	1157 ~ 1162	6	tgtggt
Transcriptional regulatory motif	NF-kappaB	1209 ~ 1224	16	gccagggaaactccca
Transcriptional regulatory motif	LEF1	202 ~ 207	6	tcaaag
Transcriptional regulatory motif	LEF1	618 ~ 623	6	tcaaag
Transcriptional regulatory motif	Nrf-2	309 ~ 321	13	ccgcatagtcatc
Transcriptional regulatory motif	CREB	334 ~ 347	14	ggtggcgtcaggga
Transcriptional regulatory motif	Pbx-1	1104 ~ 1115	12	atatcaaactac
Transcriptional regulatory motif	TBX5	1418 ~ 1429	12	tgaggtgtcaaa
Transcriptional regulatory motif	TBX5	1346 ~ 1355	10	ggaggtgttg
Transcriptional regulatory motif	TBX5	1418 ~ 1427	10	tgaggtgtca
Transcriptional regulatory motif	TBX5	2134 ~ 2143	10	gggggtgtta
Transcriptional regulatory motif	c-Maf	163 ~ 181	19	agaactgctgatttactaa
Transcriptional regulatory motif	c-Maf	432 ~ 450	19	ctaggtgctgatcctggga
Transcriptional regulatory motif	c-Maf	1776 ~ 1794	19	gattttgctgacaggatcc
Transcriptional regulatory motif	RBP-Jkappa	256 ~ 266	11	gcagtgggaac
Transcriptional regulatory motif	SOX10	2205 ~ 2211	7	ctttgtc
Transcriptional regulatory motif	Kid3	68 ~ 72	5	ccacc
Transcriptional regulatory motif	Kid3	609 ~ 613	5	ccacc
Transcriptional regulatory motif	Kid3	813 ~ 817	5	ccacc
Transcriptional regulatory motif	Kid3	1024 ~ 1028	5	ccacg
Transcriptional regulatory motif	Kid3	1178 ~ 1182	5	ccacg
Transcriptional regulatory motif	Kid3	1741 ~ 1745	5	ccacc
Transcriptional regulatory motif	SREBP2	810 ~ 821	12	ctgccacccgca
Transcriptional regulatory motif	FLI1	903 ~ 913	11	caggaagccat
Transcriptional regulatory motif	MAFB	604 ~ 609	6	gctgac
Transcriptional regulatory motif	MAFB	1782 ~ 1787	6	gctgac
Transcriptional regulatory motif	GTF2IRD1-isoform2	1224 ~ 1232	9	aggattagt
Transcriptional regulatory motif	ZNF515	2131 ~ 2140	10	gtggggggtg
Transcriptional regulatory motif	MTF1	1768 ~ 1787	20	gccagcaagattttgctgac
Transcriptional regulatory motif	Nanog	242 ~ 261	20	tgaataatacaaaggcagtg
Transcriptional regulatory motif	ELF1	515 ~ 520	6	aggaag
Transcriptional regulatory motif	ELF1	904 ~ 909	6	aggaag
Transcriptional regulatory motif	ELF1	988 ~ 993	6	aggaag
Transcriptional regulatory motif	ELF1	992 ~ 997	6	aggaag
Transcriptional regulatory motif	ELF1	1387 ~ 1392	6	aggaag
Transcriptional regulatory motif	IPF1	654 ~ 659	6	cattaa
Transcriptional regulatory motif	NFAT1	1298 ~ 1303	6	ggaaaa
Transcriptional regulatory motif	SOX9	248 ~ 258	11	atacaaaggca
Transcriptional regulatory motif	HOXA13	1330 ~ 1335	6	ataaaa
Transcriptional regulatory motif	HOXA13	2193 ~ 2198	6	ataaaa
Transcriptional regulatory motif	HOXA13	2464 ~ 2469	6	ataaaa
Transcriptional regulatory motif	Pbx1	2018 ~ 2034	17	ccggtcatcaatgggag
Transcriptional regulatory motif	CART1	1687 ~ 1703	17	attattaattaagttat
Transcriptional regulatory motif	Nkx3A	531 ~ 547	17	gttcaagtactttgctt
Transcriptional regulatory motif	Pax-4	1687 ~ 1703	17	attattaattaagttat
Transcriptional regulatory motif	dlx5	1688 ~ 1703	16	ttattaattaagttat
Transcriptional regulatory motif	HNF-1beta	24 ~ 40	17	cttccttaactagctgc
Transcriptional regulatory motif	ipf1	1688 ~ 1703	16	ttattaattaagttat
Transcriptional regulatory motif	NKX6.1	1686 ~ 1701	16	tattattaattaagtt
Transcriptional regulatory motif	Lhx3	1687 ~ 1703	17	attattaattaagttat
Transcriptional regulatory motif	Octamer	1686 ~ 1702	17	tattattaattaagtta
Transcriptional regulatory motif	NKX6.1	1686 ~ 1702	17	tattattaattaagtta
Transcriptional regulatory motif	STAT3	470 ~ 485	16	agtaccgggaaatgct
Transcriptional regulatory motif	STAT3	1355 ~ 1370	16	ggtgctgggaaaccca
Transcriptional regulatory motif	DRI1	1097 ~ 1102	6	aattaa
Transcriptional regulatory motif	DRI1	1693 ~ 1698	6	aattaa
Transcriptional regulatory motif	AML1	1157 ~ 1163	7	tgtggtt
Transcriptional regulatory motif	IRF-8	554 ~ 560	7	agtttca
Transcriptional regulatory motif	REX1	652 ~ 658	7	gccatta
Transcriptional regulatory motif	PUR1	2087 ~ 2095	9	gggccaggc
Transcriptional regulatory motif	MZF1	2119 ~ 2125	7	tggggag
Transcriptional regulatory motif	MZF1	2371 ~ 2377	7	tggggag
Transcriptional regulatory motif	NMYC	1663 ~ 1668	6	catctg
Transcriptional regulatory motif	AML2	504 ~ 511	8	ccacatca
Transcriptional regulatory motif	TEF-1	2076 ~ 2084	9	ggggaatgc
Transcriptional regulatory motif	AML2	504 ~ 514	11	ccacatcacgg
Transcriptional regulatory motif	IRF-4	773 ~ 779	7	gaaaata
Transcriptional regulatory motif	IRF-4	1903 ~ 1909	7	gaaagta
Transcriptional regulatory motif	IRF-4	2182 ~ 2188	7	gaaaata
Transcriptional regulatory motif	IRF-7	370 ~ 376	7	aagtgaa
Transcriptional regulatory motif	IRF-7	704 ~ 710	7	aagagaa
Transcriptional regulatory motif	NF-AT4	1298 ~ 1303	6	ggaaaa
Transcriptional regulatory motif	Smad4	10 ~ 16	7	tgtctgc
Transcriptional regulatory motif	FOXO1	488 ~ 494	7	tgttgac
Transcriptional regulatory motif	LHX3b	1689 ~ 1698	10	tattaattaa
Transcriptional regulatory motif	MEF-2D	774 ~ 780	7	aaaatag
Transcriptional regulatory motif	PARP	1040 ~ 1045	6	tttctt
Transcriptional regulatory motif	SPI1	515 ~ 520	6	aggaag
Transcriptional regulatory motif	SPI1	904 ~ 909	6	aggaag
Transcriptional regulatory motif	SPI1	988 ~ 993	6	aggaag
Transcriptional regulatory motif	SPI1	992 ~ 997	6	aggaag
Transcriptional regulatory motif	SPI1	1387 ~ 1392	6	aggaag
Transcriptional regulatory motif	YY1	15 ~ 26	12	gccgccatgctt
Transcriptional regulatory motif	AML1	1157 ~ 1162	6	tgtggt
Transcriptional regulatory motif	LHX3	1098 ~ 1103	6	attaaa
Transcriptional regulatory motif	OC-2	2461 ~ 2466	6	tcaata
Transcriptional regulatory motif	SOX10	249 ~ 255	7	tacaaag
Transcriptional regulatory motif	SOX10	745 ~ 751	7	tacaaag
Transcriptional regulatory motif	SOX10	1376 ~ 1382	7	aacaaag
Transcriptional regulatory motif	DRI1	1687 ~ 1703	17	attattaattaagttat
Transcriptional regulatory motif	IRF-3	518 ~ 531	14	aagaactgaaacgg
Transcriptional regulatory motif	Smad3	1745 ~ 1761	17	caaacccagacactatt
Transcriptional regulatory motif	Sox13	1251 ~ 1266	16	tgtggaacaattgtga
Transcriptional regulatory motif	Sox15	1251 ~ 1267	17	tgtggaacaattgtgaa
Transcriptional regulatory motif	Sox30	1252 ~ 1267	16	gtggaacaattgtgaa
Transcriptional regulatory motif	Tcf1	23 ~ 39	17	gcttccttaactagctg
Transcriptional regulatory motif	Eomes	1344 ~ 1359	16	atggaggtgttggtgc
Transcriptional regulatory motif	Foxa2	174 ~ 188	15	tttactaacaacgca
Transcriptional regulatory motif	Foxa2	1286 ~ 1300	15	gaagataacagagga
Transcriptional regulatory motif	Foxj1	1941 ~ 1955	15	gaggaacaacaacat
Transcriptional regulatory motif	Foxj1	1944 ~ 1958	15	gaacaacaacatgaa
Transcriptional regulatory motif	Foxj3	1368 ~ 1384	17	ccaagcaaaacaaagtg
Transcriptional regulatory motif	Foxk1	1943 ~ 1957	15	ggaacaacaacatga
Transcriptional regulatory motif	Foxl1	1369 ~ 1384	16	caagcaaaacaaagtg
Transcriptional regulatory motif	Gata5	2216 ~ 2232	17	gtttgagatatcattct
Transcriptional regulatory motif	Glis2	1687 ~ 1700	14	attattaattaagt
Transcriptional regulatory motif	Gmeb1	575 ~ 590	16	cactcgacgtggcaga
Transcriptional regulatory motif	Hnf4a	1274 ~ 1289	16	gtttaaagtccagaag
Transcriptional regulatory motif	Sox12	740 ~ 755	16	accaatacaaagaaga
Transcriptional regulatory motif	Sox13	2106 ~ 2122	17	gatgtgggtgggttggg
Transcriptional regulatory motif	Sox13	2391 ~ 2407	17	gaggagggtgggtatga
Transcriptional regulatory motif	Sox7	1254 ~ 1275	22	ggaacaattgtgaatgggctgt
Transcriptional regulatory motif	Sox8	108 ~ 121	14	atattcatgaagtg
Transcriptional regulatory motif	Sry	1250 ~ 1266	17	atgtggaacaattgtga
Transcriptional regulatory motif	Tcf1	1219 ~ 1232	14	ctcccaggattagt
Transcriptional regulatory motif	Zfp740	1964 ~ 1980	17	cagtaccccccagaact
Transcriptional regulatory motif	Zic3	2090 ~ 2104	15	ccaggcagcaggagt
Transcriptional regulatory motif	Zic3	2277 ~ 2291	15	tgtgacagcagggcc
untranslated region (UTR) motifs	Cytoplasmic polyadenylation element (CPE)	2341 ~ 2545	205	tttttaatttaaaaattttaaatttccttttggggaggaggttacaggtggaggagggtgggtatgatagtactaagaaatcagtgatattggggtatgtgatgtgaaattccctagcactcaataaaagaattatgtttttaaaaagaaagattgttgataaataaataaatatgattttactcatgattcagaaagttagaaa
untranslated region (UTR) motifs	Alcohol dehydrogenase 3UTR downregulation control element (ADH_DRE)	719 ~ 726	8	aaggctga
untranslated region (UTR) motifs	Musashi binding element (MBE)	313 ~ 317	5	atagt
untranslated region (UTR) motifs	Musashi binding element (MBE)	1227 ~ 1232	6	attagt
untranslated region (UTR) motifs	Musashi binding element (MBE)	2407 ~ 2411	5	atagt
untranslated region (UTR) motifs	Polyadenylation Signal (PAS)	2507 ~ 2545	39	aataaatatgattttactcatgattcagaaagttagaaa
C-to-U RNA editing sites	RNA C-to-U editing site	1043 ~ 1043	1	c
functional RNA sequences	FR089778/non-protein_coding_(noncoding)_transcript	1771 ~ 1972	202	agcaagattttgctgacaggatcctgatatagctctctcttgtgaggctctgccagtgactgacaagtacagaagcagatgctcacagtcatctattggatggaacacagggcccctaataaaggagctagagaaagtacccaagcagcaagtggtctgcaacgctataggaggaacaacaacatgaactaaccagtacccc
functional RNA sequences	FR158293/non-protein_coding_(noncoding)_transcript	1823 ~ 1912	90	ccagtgactgacaagtacagaagcagatgctcacagtcatctattggatggaacacagggcccctaataaaggagctagagaaagtaccc
functional RNA sequences	FR376146/non-protein_coding_(noncoding)_transcript	2151 ~ 2194	44	ctttcgggatagcatttgaaatgtaaatgaagaaaatatctaat
functional RNA sequences	FR270968/Piwi-interacting_RNA_(piRNA)	2158 ~ 2196	39	gatagcatttgaaatgtaaatgaagaaaatatctaataa
functional RNA sequences	FR098175/non-protein_coding_(noncoding)_transcript	1986 ~ 2015	30	tccagttgcatatgtagcagaagatggcct
functional RNA sequences	FR096390/Piwi-interacting_RNA_(piRNA)	1776 ~ 1816	41	gattttgctgacaggatcctgatatagctctctcttgtgag
ncRNA hybridization regions	u4561_NTT-RNA	1372 ~ 1392	21	gcaaaacaaagtgcgaggaag
microRNA target sites	hsa-miR-15a-3p	1995 ~ 2016	22	atatgtagcagaagatggcctg
microRNA target sites	hsa-miR-4793-3p	607 ~ 629	23	gaccacctgattcaaagtgcagg

### Sheet: Alternative
Motif Type	Motif Name	Position	Length	Sequence
open reading frame (ORF)	ORF_0	738 ~ 1004	267	atggagagtgagtaccgggaaatgctgttgttgaccggcctggaccacatcacggaggaagaactgaaacggttcaagtactttgctttgactgagtttcagattgccaggagcacactcgacgtggcagataggacagagttagctgaccacctgattcaaagtgcaggtgcggcgtctgcagtgaccaaggccattaatattttccagaagttgaattatatgcatattgcaaatgctcttgaagagaaaaag
open reading frame (ORF)	ORF_1	973 ~ 1254	282	atgctcttgaagagaaaaagaaagaaggctgaacgtaaactcatgaccaatacaaagaagagaggaacacagaaggtagaaaatagaagtcaagctgaaaactgctctgctgcctctgccacccgcagtgacaatgactttaaggaacaggctgctacagaagtctgtcctcaagctaaggcctcagaagaaacagatggtggcagaacaggaagccatcagagaagatttacagaaagatccacttgttgtcac
open reading frame (ORF)	ORF_2	1106 ~ 1804	699	atgactttaaggaacaggctgctacagaagtctgtcctcaagctaaggcctcagaagaaacagatggtggcagaacaggaagccatcagagaagatttacagaaagatccacttgttgtcacggtgctgaaagctataaatccctttgagtgtgagactcaggaaggaagacaagagatatttcatgcaacagtggccacggagacagattttttctttgtaaaagttttaaacgcacagtttaaagataaattt
intron splicing enhancer (ISE)	hnrnp a1, exon 7b	1585 ~ 1591	7	tagagta
intron splicing silencer (ISS)	c-src, exon n1	2081 ~ 2087	7	ctctctc
intron splicing silencer (ISS)	c-src, exon n1	2083 ~ 2089	7	ctctctt
intron splicing silencer (ISS)	c-src, exon n1	293 ~ 298	6	ctctca
intron splicing silencer (ISS)	c-src, exon n1	2081 ~ 2086	6	ctctct
intron splicing silencer (ISS)	c-src, exon n1	2083 ~ 2088	6	ctctct
ribosome binding sites (RBS)	Ribosome Binding Site	946 ~ 950	5	agaag
ribosome binding sites (RBS)	Ribosome Binding Site	1057 ~ 1061	5	agaag
Transcriptional regulatory motif	Elk-1	1177 ~ 1192	16	agaacaggaagccatc
Transcriptional regulatory motif	p300	2374 ~ 2387	14	agcaggagtggatg
Transcriptional regulatory motif	p300	2396 ~ 2409	14	ttggggagtgtgtg
Transcriptional regulatory motif	Tal-1beta:E47	1161 ~ 1176	16	agaaacagatggtggc
Transcriptional regulatory motif	Tal-1alpha:E47	1161 ~ 1176	16	agaaacagatggtggc
Transcriptional regulatory motif	Tal-1beta:ITF-2	1161 ~ 1176	16	agaaacagatggtggc
Transcriptional regulatory motif	GATA-2	2433 ~ 2442	10	cgggatagca
Transcriptional regulatory motif	Ik-3	1635 ~ 1647	13	tgctgggaaaccc
Transcriptional regulatory motif	Ik-3	2351 ~ 2363	13	acaggggaatgcc
Transcriptional regulatory motif	Brn-2	2439 ~ 2454	16	agcatttgaaatgtaa
Transcriptional regulatory motif	RORalpha1	1410 ~ 1422	13	tcatggaggtcac
Transcriptional regulatory motif	AP-1	2103 ~ 2113	11	agtgactgaca
Transcriptional regulatory motif	AP-1	2103 ~ 2113	11	agtgactgaca
Transcriptional regulatory motif	AP-4	31 ~ 40	10	cacagctgga
Transcriptional regulatory motif	AP-1	2103 ~ 2113	11	agtgactgaca
Transcriptional regulatory motif	STAT1	744 ~ 764	21	agtgagtaccgggaaatgctg
Transcriptional regulatory motif	Olf-1	347 ~ 368	22	agaaaatcccctgagacactac
Transcriptional regulatory motif	AML1a	1435 ~ 1440	6	tgtggt
Transcriptional regulatory motif	Freac-7	2781 ~ 2796	16	aataaataaatatgat
Transcriptional regulatory motif	NF-AT	1572 ~ 1583	12	cagaggaaaaag
Transcriptional regulatory motif	Pax-3	1216 ~ 1236	21	acttgttgtcacggtgctgaa
Transcriptional regulatory motif	Pax-3	1678 ~ 1698	21	gattagactcacgttctttga
Transcriptional regulatory motif	c-Ets	1179 ~ 1192	14	aacaggaagccatc
Transcriptional regulatory motif	GATA-1	1564 ~ 1573	10	gaagataaca
Transcriptional regulatory motif	GATA-1	1564 ~ 1573	10	gaagataaca
Transcriptional regulatory motif	GATA-2	1564 ~ 1573	10	gaagataaca
Transcriptional regulatory motif	Pax-4	1086 ~ 1097	12	ctctgccacccg
Transcriptional regulatory motif	SOX9	1530 ~ 1543	14	gtggaacaattgtg
Transcriptional regulatory motif	Spz1	2668 ~ 2682	15	ggaggagggtgggta
Transcriptional regulatory motif	Nkx3-1	2531 ~ 2542	12	gtataagtatgg
Transcriptional regulatory motif	IRF-7	67 ~ 84	18	aaggaaactgaaaactag
Transcriptional regulatory motif	FAC1	2223 ~ 2236	14	aacaacaacatgaa
Transcriptional regulatory motif	AP-2rep	535 ~ 541	7	cagtggg
Transcriptional regulatory motif	LXRalpha:RXRalpha	1412 ~ 1426	15	atggaggtcaccagt
Transcriptional regulatory motif	MAF	465 ~ 480	16	cagatggaagttgctt
Transcriptional regulatory motif	MAF	618 ~ 633	16	gtcagggaagttttcc
Transcriptional regulatory motif	TEF-1	2356 ~ 2361	6	ggaatg
Transcriptional regulatory motif	CAC-binding_protein	2672 ~ 2680	9	gagggtggg
Transcriptional regulatory motif	AML1	1435 ~ 1440	6	tgtggt
Transcriptional regulatory motif	NF-kappaB	1487 ~ 1502	16	gccagggaaactccca
Transcriptional regulatory motif	LEF1	174 ~ 179	6	tcaaag
Transcriptional regulatory motif	LEF1	480 ~ 485	6	tcaaag
Transcriptional regulatory motif	LEF1	896 ~ 901	6	tcaaag
Transcriptional regulatory motif	Nrf-2	587 ~ 599	13	ccgcatagtcatc
Transcriptional regulatory motif	CREB	612 ~ 625	14	ggtggcgtcaggga
Transcriptional regulatory motif	IRF	70 ~ 80	11	gaaactgaaaa
Transcriptional regulatory motif	SOX	268 ~ 280	13	atctttgtgaggc
Transcriptional regulatory motif	Pbx-1	1382 ~ 1393	12	atatcaaactac
Transcriptional regulatory motif	TBX5	1696 ~ 1707	12	tgaggtgtcaaa
Transcriptional regulatory motif	TBX5	1624 ~ 1633	10	ggaggtgttg
Transcriptional regulatory motif	TBX5	1696 ~ 1705	10	tgaggtgtca
Transcriptional regulatory motif	TBX5	2412 ~ 2421	10	gggggtgtta
Transcriptional regulatory motif	c-Maf	46 ~ 64	19	aactctgctgaggcttgta
Transcriptional regulatory motif	c-Maf	441 ~ 459	19	agaactgctgatttactaa
Transcriptional regulatory motif	c-Maf	710 ~ 728	19	ctaggtgctgatcctggga
Transcriptional regulatory motif	c-Maf	2054 ~ 2072	19	gattttgctgacaggatcc
Transcriptional regulatory motif	RBP-Jkappa	534 ~ 544	11	gcagtgggaac
Transcriptional regulatory motif	SOX10	270 ~ 276	7	ctttgtg
Transcriptional regulatory motif	SOX10	2483 ~ 2489	7	ctttgtc
Transcriptional regulatory motif	Kid3	887 ~ 891	5	ccacc
Transcriptional regulatory motif	Kid3	1091 ~ 1095	5	ccacc
Transcriptional regulatory motif	Kid3	1302 ~ 1306	5	ccacg
Transcriptional regulatory motif	Kid3	1456 ~ 1460	5	ccacg
Transcriptional regulatory motif	Kid3	2019 ~ 2023	5	ccacc
Transcriptional regulatory motif	SREBP2	1088 ~ 1099	12	ctgccacccgca
Transcriptional regulatory motif	FLI1	1181 ~ 1191	11	caggaagccat
Transcriptional regulatory motif	MAFB	882 ~ 887	6	gctgac
Transcriptional regulatory motif	MAFB	2060 ~ 2065	6	gctgac
Transcriptional regulatory motif	GTF2IRD1-isoform2	1502 ~ 1510	9	aggattagt
Transcriptional regulatory motif	ZNF515	2409 ~ 2418	10	gtggggggtg
Transcriptional regulatory motif	MTF1	2046 ~ 2065	20	gccagcaagattttgctgac
Transcriptional regulatory motif	Nanog	520 ~ 539	20	tgaataatacaaaggcagtg
Transcriptional regulatory motif	ELF1	793 ~ 798	6	aggaag
Transcriptional regulatory motif	ELF1	1182 ~ 1187	6	aggaag
Transcriptional regulatory motif	ELF1	1266 ~ 1271	6	aggaag
Transcriptional regulatory motif	ELF1	1270 ~ 1275	6	aggaag
Transcriptional regulatory motif	ELF1	1665 ~ 1670	6	aggaag
Transcriptional regulatory motif	IPF1	932 ~ 937	6	cattaa
Transcriptional regulatory motif	NFAT1	1576 ~ 1581	6	ggaaaa
Transcriptional regulatory motif	SOX9	526 ~ 536	11	atacaaaggca
Transcriptional regulatory motif	Neuro_D	33 ~ 38	6	cagctg
Transcriptional regulatory motif	HOXA13	1608 ~ 1613	6	ataaaa
Transcriptional regulatory motif	HOXA13	2471 ~ 2476	6	ataaaa
Transcriptional regulatory motif	HOXA13	2742 ~ 2747	6	ataaaa
Transcriptional regulatory motif	Pbx1	2296 ~ 2312	17	ccggtcatcaatgggag
Transcriptional regulatory motif	CART1	1965 ~ 1981	17	attattaattaagttat
Transcriptional regulatory motif	Nkx3A	809 ~ 825	17	gttcaagtactttgctt
Transcriptional regulatory motif	Pax-4	1965 ~ 1981	17	attattaattaagttat
Transcriptional regulatory motif	dlx5	108 ~ 123	16	tatataattattttgc
Transcriptional regulatory motif	dlx5	1966 ~ 1981	16	ttattaattaagttat
Transcriptional regulatory motif	ipf1	1966 ~ 1981	16	ttattaattaagttat
Transcriptional regulatory motif	NKX6.1	1964 ~ 1979	16	tattattaattaagtt
Transcriptional regulatory motif	Lhx3	1965 ~ 1981	17	attattaattaagttat
Transcriptional regulatory motif	Octamer	1964 ~ 1980	17	tattattaattaagtta
Transcriptional regulatory motif	NKX6.1	1964 ~ 1980	17	tattattaattaagtta
Transcriptional regulatory motif	STAT3	748 ~ 763	16	agtaccgggaaatgct
Transcriptional regulatory motif	STAT3	1633 ~ 1648	16	ggtgctgggaaaccca
Transcriptional regulatory motif	DRI1	1375 ~ 1380	6	aattaa
Transcriptional regulatory motif	DRI1	1971 ~ 1976	6	aattaa
Transcriptional regulatory motif	AML1	1435 ~ 1441	7	tgtggtt
Transcriptional regulatory motif	IRF-8	832 ~ 838	7	agtttca
Transcriptional regulatory motif	REX1	930 ~ 936	7	gccatta
Transcriptional regulatory motif	PUR1	2365 ~ 2373	9	gggccaggc
Transcriptional regulatory motif	MZF1	2397 ~ 2403	7	tggggag
Transcriptional regulatory motif	MZF1	2649 ~ 2655	7	tggggag
Transcriptional regulatory motif	NMYC	1941 ~ 1946	6	catctg
Transcriptional regulatory motif	AML2	782 ~ 789	8	ccacatca
Transcriptional regulatory motif	TEF-1	2354 ~ 2362	9	ggggaatgc
Transcriptional regulatory motif	AML2	782 ~ 792	11	ccacatcacgg
Transcriptional regulatory motif	IRF-4	1051 ~ 1057	7	gaaaata
Transcriptional regulatory motif	IRF-4	2181 ~ 2187	7	gaaagta
Transcriptional regulatory motif	IRF-4	2460 ~ 2466	7	gaaaata
Transcriptional regulatory motif	IRF-7	177 ~ 183	7	aagtgaa
Transcriptional regulatory motif	IRF-7	648 ~ 654	7	aagtgaa
Transcriptional regulatory motif	IRF-7	982 ~ 988	7	aagagaa
Transcriptional regulatory motif	NF-AT4	1576 ~ 1581	6	ggaaaa
Transcriptional regulatory motif	FOXO1	766 ~ 772	7	tgttgac
Transcriptional regulatory motif	LHX3b	1967 ~ 1976	10	tattaattaa
Transcriptional regulatory motif	MEF-2D	1052 ~ 1058	7	aaaatag
Transcriptional regulatory motif	PARP	1318 ~ 1323	6	tttctt
Transcriptional regulatory motif	SPI1	793 ~ 798	6	aggaag
Transcriptional regulatory motif	SPI1	1182 ~ 1187	6	aggaag
Transcriptional regulatory motif	SPI1	1266 ~ 1271	6	aggaag
Transcriptional regulatory motif	SPI1	1270 ~ 1275	6	aggaag
Transcriptional regulatory motif	SPI1	1665 ~ 1670	6	aggaag
Transcriptional regulatory motif	AML1	1435 ~ 1440	6	tgtggt
Transcriptional regulatory motif	LHX3	1376 ~ 1381	6	attaaa
Transcriptional regulatory motif	myogenin	33 ~ 38	6	cagctg
Transcriptional regulatory motif	OC-2	2739 ~ 2744	6	tcaata
Transcriptional regulatory motif	SOX10	527 ~ 533	7	tacaaag
Transcriptional regulatory motif	SOX10	1023 ~ 1029	7	tacaaag
Transcriptional regulatory motif	SOX10	1654 ~ 1660	7	aacaaag
Transcriptional regulatory motif	DRI1	1965 ~ 1981	17	attattaattaagttat
Transcriptional regulatory motif	IRF-3	63 ~ 76	14	taaaaaggaaactg
Transcriptional regulatory motif	IRF-3	796 ~ 809	14	aagaactgaaacgg
Transcriptional regulatory motif	Smad3	2023 ~ 2039	17	caaacccagacactatt
Transcriptional regulatory motif	Sox13	1529 ~ 1544	16	tgtggaacaattgtga
Transcriptional regulatory motif	Sox15	1529 ~ 1545	17	tgtggaacaattgtgaa
Transcriptional regulatory motif	Sox30	1530 ~ 1545	16	gtggaacaattgtgaa
Transcriptional regulatory motif	Eomes	1622 ~ 1637	16	atggaggtgttggtgc
Transcriptional regulatory motif	Foxa2	452 ~ 466	15	tttactaacaacgca
Transcriptional regulatory motif	Foxa2	1564 ~ 1578	15	gaagataacagagga
Transcriptional regulatory motif	Foxj1	2219 ~ 2233	15	gaggaacaacaacat
Transcriptional regulatory motif	Foxj1	2222 ~ 2236	15	gaacaacaacatgaa
Transcriptional regulatory motif	Foxj3	1646 ~ 1662	17	ccaagcaaaacaaagtg
Transcriptional regulatory motif	Foxk1	2221 ~ 2235	15	ggaacaacaacatga
Transcriptional regulatory motif	Foxl1	1647 ~ 1662	16	caagcaaaacaaagtg
Transcriptional regulatory motif	Gata5	2494 ~ 2510	17	gtttgagatatcattct
Transcriptional regulatory motif	Glis2	1965 ~ 1978	14	attattaattaagt
Transcriptional regulatory motif	Gmeb1	853 ~ 868	16	cactcgacgtggcaga
Transcriptional regulatory motif	Hnf4a	1552 ~ 1567	16	gtttaaagtccagaag
Transcriptional regulatory motif	Sox12	1018 ~ 1033	16	accaatacaaagaaga
Transcriptional regulatory motif	Sox13	2384 ~ 2400	17	gatgtgggtgggttggg
Transcriptional regulatory motif	Sox13	2669 ~ 2685	17	gaggagggtgggtatga
Transcriptional regulatory motif	Sox7	1532 ~ 1553	22	ggaacaattgtgaatgggctgt
Transcriptional regulatory motif	Sox8	386 ~ 399	14	atattcatgaagtg
Transcriptional regulatory motif	Sry	1528 ~ 1544	17	atgtggaacaattgtga
Transcriptional regulatory motif	Tcf1	1497 ~ 1510	14	ctcccaggattagt
Transcriptional regulatory motif	Zfp740	2242 ~ 2258	17	cagtaccccccagaact
Transcriptional regulatory motif	Zic3	2368 ~ 2382	15	ccaggcagcaggagt
Transcriptional regulatory motif	Zic3	2555 ~ 2569	15	tgtgacagcagggcc
untranslated region (UTR) motifs	Iron Responsive Element (IRE)	89 ~ 109	21	tgcttgggcagagccttaata
untranslated region (UTR) motifs	Cytoplasmic polyadenylation element (CPE)	2619 ~ 2823	205	tttttaatttaaaaattttaaatttccttttggggaggaggttacaggtggaggagggtgggtatgatagtactaagaaatcagtgatattggggtatgtgatgtgaaattccctagcactcaataaaagaattatgtttttaaaaagaaagattgttgataaataaataaatatgattttactcatgattcagaaagttagaaa
untranslated region (UTR) motifs	Alcohol dehydrogenase 3UTR downregulation control element (ADH_DRE)	997 ~ 1004	8	aaggctga
untranslated region (UTR) motifs	Musashi binding element (MBE)	189 ~ 193	5	atagt
untranslated region (UTR) motifs	Musashi binding element (MBE)	259 ~ 263	5	atagt
untranslated region (UTR) motifs	Musashi binding element (MBE)	591 ~ 595	5	atagt
untranslated region (UTR) motifs	Musashi binding element (MBE)	1505 ~ 1510	6	attagt
untranslated region (UTR) motifs	Musashi binding element (MBE)	2685 ~ 2689	5	atagt
untranslated region (UTR) motifs	Polyadenylation Signal (PAS)	2785 ~ 2823	39	aataaatatgattttactcatgattcagaaagttagaaa
C-to-U RNA editing sites	RNA C-to-U editing site	1321 ~ 1321	1	c
functional RNA sequences	FR089778/non-protein_coding_(noncoding)_transcript	2049 ~ 2250	202	agcaagattttgctgacaggatcctgatatagctctctcttgtgaggctctgccagtgactgacaagtacagaagcagatgctcacagtcatctattggatggaacacagggcccctaataaaggagctagagaaagtacccaagcagcaagtggtctgcaacgctataggaggaacaacaacatgaactaaccagtacccc
functional RNA sequences	FR158293/non-protein_coding_(noncoding)_transcript	2101 ~ 2190	90	ccagtgactgacaagtacagaagcagatgctcacagtcatctattggatggaacacagggcccctaataaaggagctagagaaagtaccc
functional RNA sequences	FR376146/non-protein_coding_(noncoding)_transcript	2429 ~ 2472	44	ctttcgggatagcatttgaaatgtaaatgaagaaaatatctaat
functional RNA sequences	FR270968/Piwi-interacting_RNA_(piRNA)	2436 ~ 2474	39	gatagcatttgaaatgtaaatgaagaaaatatctaataa
functional RNA sequences	FR098175/non-protein_coding_(noncoding)_transcript	2264 ~ 2293	30	tccagttgcatatgtagcagaagatggcct
functional RNA sequences	FR096390/Piwi-interacting_RNA_(piRNA)	2054 ~ 2094	41	gattttgctgacaggatcctgatatagctctctcttgtgag
ncRNA hybridization regions	u4561_NTT-RNA	1650 ~ 1670	21	gcaaaacaaagtgcgaggaag
microRNA target sites	hsa-miR-15a-3p	2273 ~ 2294	22	atatgtagcagaagatggcctg
microRNA target sites	hsa-miR-4518	294 ~ 320	27	tctcaggacatacaccagtccctgagt
microRNA target sites	hsa-miR-4793-3p	885 ~ 907	23	gaccacctgattcaaagtgcagg
